# Autotrophic growth of E. coli is achieved by a small number of genetic changes

**DOI:** 10.1101/2023.06.03.543535

**Authors:** Roee Ben-Nissan, Eliya Milshtein, Vanessa Pahl, Benoit de Pins, Ghil Jona, Dikla Levi, Hadas Yung, Noga Nir, Dolev Ezra, Shmuel Gleizer, Hannes Link, Elad Noor, Ron Milo

## Abstract

Synthetic autotrophy is a promising avenue to sustainable bioproduction from CO_2_. Here, we use iterative laboratory evolution to generate several distinct autotrophic strains. Utilising this genetic diversity, we identify that just three mutations are sufficient for *E. coli* to grow autotrophically, when introduced alongside non-native energy (formate dehydrogenase) and carbon-fixing (RuBisCO, phosphoribulokinase, carbonic anhydrase) modules. The mutated genes are involved in glycolysis (*pgi*), central-carbon regulation (*crp*), and RNA transcription (*rpoB*). The *pgi* mutation reduces the enzyme’s activity, thereby stabilising the carbon-fixing cycle by capping a major branching flux. For the other two mutations, we observe down-regulation of several metabolic pathways and increased expression of native genes associated with the carbon-fixing module (*rpiB*) and the energy module (*fdoGH*), as well as an increased ratio of NADH/NAD+ - the cycle’s electron-donor. This study demonstrates the malleability of metabolism and its capacity to switch trophic modes using only a small number of genetic changes and could facilitate transforming other heterotrophic organisms into autotrophs.
