## Supplementary material for "Autotrophic growth of E. coli is achieved by a small number of genetic changes": DataS11

### Sheet: Sheet1
B3	WT + FDH66 High CO2 0 For
B4	WT + FDH66 High CO2 0 For
B5	WT + FDH66 High CO2 0 For
B6	WT + FDH66 High CO2 0 For
D3	DM + FDH66 High CO2 0 For
D4	DM + FDH66 High CO2 0 For
D5	DM + FDH66 High CO2 0 For
D6	DM + FDH66 High CO2 0 For
