## Supplementary material for "Autotrophic growth of E. coli is achieved by a small number of genetic changes": DataS12

strain	repeat	NADH	NAD	date
wt	1	0.689767582	0.572582672	2206
wt	2	0.621487533	0.450925796	2206
wt	3	0.641659051	0.42403993	2206
rpob-crp	1	0.814055155	0.532581238	2206
rpob-crp	2	0.877815674	0.339756498	2206
rpob-crp	3	0.7100337	0.400143849	2206
wt-form	1	6.425163069	0.440539167	2206
wt-form	2	6.324577578	0.365622865	2206
wt-form	3	5.133511524	0.450542792	2206
rpob-crp-form	1	13.51890298	0.285236832	2206
rpob-crp-form	2	11.13969689	0.210598116	2206
rpob-crp-form	3	10.29601163	0.258019298	2206
wt	1	0.435628171	0.424962105	230202
wt	2	0.926864129	0.226634933	230202
wt	3	0.871497686	0.537989377	230202
rpob-crp	1	1.258660141	0.401748951	230202
rpob-crp	2	0.644882331	0.444052735	230202
rpob-crp	3	0.545510148	0.278327969	230202
wt-form	1	4.583873576	0.362672185	230202
wt-form	2	5.124735017	0.363972227	230202
wt-form	3	7.227635122	0.23448681	230202
rpob-crp-form	1	5.18802851	0.249167686	230202
rpob-crp-form	2	10.6058751	0.27150702	230202
rpob-crp-form	3	8.557960534	0.209484756	230202
