## Supplementary material for "Autotrophic growth of E. coli is achieved by a small number of genetic changes": DataS2

### Sheet: 190418_run_curated peaks tq03-0
	water_blank	25pc 13C biomass	50pc 13C biomass	75pc 13C biomass	100pc 13C biomass	water_blank	66 13+13 A 24/9/20	66 13+13 B 24/9/20	66 13+13 C 24/9/20	water_blank	66 13F 12CO2 24/9/20	water_blank	83 13+13 A 6/10/20	83 13+13 B 6/10/20	83 13+13 C 6/10/20	water_blank	83 13F 12CO2 6/10/20	water_blank	AVG 66 13-13	AVG 83 13-13	STV 66 13-13	STV 83 13-13
sample	2021_03_21_TQ_06	2021_03_21_TQ_07	2021_03_21_TQ_08	2021_03_21_TQ_09	2021_03_21_TQ_10	2021_03_21_TQ_11	2021_03_21_TQ_12	2021_03_21_TQ_13	2021_03_21_TQ_14	2021_03_21_TQ_15	2021_03_21_TQ_16	2021_03_21_TQ_17	2021_03_21_TQ_18	2021_03_21_TQ_19	2021_03_21_TQ_20	2021_03_21_TQ_21	2021_03_21_TQ_22	2021_03_21_TQ_23
ser	#DIV/0!	0.275718	0.531329	0.777508	0.988644	#DIV/0!	0.975204	0.972001	0.971839	#DIV/0!	0.0309769	#DIV/0!	0.964606	0.971671	0.949262	#DIV/0!	0.0508829	#DIV/0!	0.973015	0.961846	0.00109548	0.00661453
his	#DIV/0!	0.177775	0.396299	0.657957	0.981378	#DIV/0!	0.934667	0.932986	0.942677	0.232557	0.0236072	#DIV/0!	0.910948	0.924315	0.883926	#DIV/0!	0.0287301	#DIV/0!	0.936777	0.906396	0.00298987	0.0118792
val	#DIV/0!	0.219414	0.446871	0.697299	0.986398	#DIV/0!	0.959599	0.951796	0.953858	#DIV/0!	0.0289238	#DIV/0!	0.935094	0.941686	0.905947	#DIV/0!	0.0454363	#DIV/0!	0.955084	0.927576	0.00233433	0.0109804
thr	#DIV/0!	0.21811	0.451466	0.694265	0.969735	#DIV/0!	0.962182	0.955732	0.956634	#DIV/0!	0.0271496	#DIV/0!	0.938894	0.943655	0.925026	#DIV/0!	0.0445399	#DIV/0!	0.958183	0.935858	0.00201662	0.00558778
pro	#DIV/0!	0.230114	0.447015	0.690539	0.957355	#DIV/0!	0.9248	0.919666	0.9159	#DIV/0!	0.0385738	#DIV/0!	0.863142	0.873284	0.826167	#DIV/0!	0.056175	#DIV/0!	0.920122	0.854198	0.00257923	0.0143178
leu	#DIV/0!	0.185653	0.40616	0.664916	0.979624	#DIV/0!	0.93294	0.926518	0.925874	#DIV/0!	0.0221305	#DIV/0!	0.883516	0.896753	0.849379	#DIV/0!	0.0339485	#DIV/0!	0.928444	0.876549	0.00225559	0.0141123
ile	#DIV/0!	0.199183	0.41571	0.66492	0.974322	#DIV/0!	0.94246	0.935744	0.936299	#DIV/0!	0.0241742	#DIV/0!	0.912472	0.92159	0.875259	#DIV/0!	0.0380917	#DIV/0!	0.938168	0.903107	0.00215227	0.0141705
arg	#DIV/0!	0.249571	0.483504	0.711839	0.965538	#DIV/0!	0.962383	0.961385	0.950609	#DIV/0!	0.0341476	#DIV/0!	0.923954	0.930565	0.900693	#DIV/0!	0.0452002	#DIV/0!	0.958126	0.918404	0.00376918	0.00905891
glu	#DIV/0!	0.22137	0.459741	0.695672	0.966867	0.792877	0.948707	0.943643	0.944336	#DIV/0!	0.0276796	#DIV/0!	0.908284	0.914283	0.870383	0.2	0.0418923	0	0.945562	0.89765	0.00158504	0.0137432
		0.390571	0.60232	0.792671	0.958893		1.03076	1.0501	0.981976		0.0664875		1.0023	1.01198	1.05224		0.06174		1.02095	1.02217	0.0146899	-0.0143626
													2.47992
name	2021_03_21_TQ_06	2021_03_21_TQ_07	2021_03_21_TQ_08	2021_03_21_TQ_09	2021_03_21_TQ_10	2021_03_21_TQ_11	2021_03_21_TQ_12	2021_03_21_TQ_13	2021_03_21_TQ_14	2021_03_21_TQ_15	2021_03_21_TQ_16	2021_03_21_TQ_17	2021_03_21_TQ_18	2021_03_21_TQ_19	2021_03_21_TQ_20	2021_03_21_TQ_21	2021_03_21_TQ_22	2021_03_21_TQ_23
Ser		89540.4	51137.4	17482.1			1169.96	831.287	962.481		166128		1676.76	988.137	3244.75		88048.1
Ser+1		17530.5	18030.3	11736.5			562.811	1035.27	667.795		14699.8				4309.11		13508.6
Ser+2		12247	19692.2	17370.4	5750.92		13230.9	16856.5	15651.7		1103.6		20667.6	19701	23499.5		1079.34
Ser+3		26080.8	59904.6	93175.8	163052		225210	236296	217971				219672	246004	243900
M4
M5																			66 = evolved
M6																			83 = compact
M7
M8
M9
sum	0	145399	148764	139765	168802	0	240174	255019	235253	0	181931	0	242017	266693	274954	0	102636	0
frac M0	#DIV/0!	0.615826	0.343747	0.125082	0	#DIV/0!	0.00487129	0.0032597	0.00409125	#DIV/0!	0.913135	#DIV/0!	0.00692827	0.00370514	0.0118011	#DIV/0!	0.857867	#DIV/0!
frac M1	#DIV/0!	0.120569	0.1212	0.0839732	0	#DIV/0!	0.00234335	0.00405959	0.00283862	#DIV/0!	0.0807987	#DIV/0!	0	0	0.0156721	#DIV/0!	0.131616	#DIV/0!
frac M2	#DIV/0!	0.0842304	0.132372	0.124283	0.0340689	#DIV/0!	0.0550887	0.0660988	0.0665312	#DIV/0!	0.006066	#DIV/0!	0.0853975	0.0738712	0.085467	#DIV/0!	0.0105162	#DIV/0!
frac M3	#DIV/0!	0.179375	0.402681	0.666661	0.965931	#DIV/0!	0.937697	0.926582	0.926539	#DIV/0!	0	#DIV/0!	0.907674	0.922424	0.88706	#DIV/0!	0	#DIV/0!
frac M4	#DIV/0!	0	0	0	0	#DIV/0!	0	0	0	#DIV/0!	0	#DIV/0!	0	0	0	#DIV/0!	0	#DIV/0!
frac M5	#DIV/0!	0	0	0	0	#DIV/0!	0	0	0	#DIV/0!	0	#DIV/0!	0	0	0	#DIV/0!	0	#DIV/0!
frac M6	#DIV/0!	0	0	0	0	#DIV/0!	0	0	0	#DIV/0!	0	#DIV/0!	0	0	0	#DIV/0!	0	#DIV/0!
frac M7	#DIV/0!	0	0	0	0	#DIV/0!	0	0	0	#DIV/0!	0	#DIV/0!	0	0	0	#DIV/0!	0	#DIV/0!
frac M8	#DIV/0!	0	0	0	0	#DIV/0!	0	0	0	#DIV/0!	0	#DIV/0!	0	0	0	#DIV/0!	0	#DIV/0!
frac M9	#DIV/0!	0	0	0	0	#DIV/0!	0	0	0	#DIV/0!	0	#DIV/0!	0	0	0	#DIV/0!	0	#DIV/0!
total labeled frac	#DIV/0!	0.275718	0.531329	0.777508	0.988644	#DIV/0!	0.975204	0.972001	0.971839	#DIV/0!	0.0309769	#DIV/0!	0.964606	0.971671	0.949262	#DIV/0!	0.0508829	#DIV/0!
name	2021_03_21_TQ_06	2021_03_21_TQ_07	2021_03_21_TQ_08	2021_03_21_TQ_09	2021_03_21_TQ_10	2021_03_21_TQ_11	2021_03_21_TQ_12	2021_03_21_TQ_13	2021_03_21_TQ_14	2021_03_21_TQ_15	2021_03_21_TQ_16	2021_03_21_TQ_17	2021_03_21_TQ_18	2021_03_21_TQ_19	2021_03_21_TQ_20	2021_03_21_TQ_21	2021_03_21_TQ_22	2021_03_21_TQ_23
His		195530	60176	14570.7	1456.51		13538	16772.4	15417.6	369.074	868056		22493.4	17755.7	26548.6		513512
His+1		66708.7	50805	30321.2			1196.67	2056.94	1241.97		124741		976.719	1262.65	7411.03		74403.1
His+2		33785.2	32993.5	17414.5							8546.33		1087.55	646.659	3993.9		12021.1
His+3		34363.1	45553.3	39729.9			819.47	826.088	957.073	320.932			2633.75	1811.86	2513.09		715.073
His+4		11440.4	24890	28592.7	490.599		5497.6	8375.19	6939.12				12577.5	11224.5	10447.7		770.714
His+5		16504.4	32314.4	50154	14217.2		60177.1	86713.6	79885.5				79405.7	86350	86674.4
His+6		3357.49	19903.3	80011.5	198081		329086	424599	463543				361172	386705	332561
M7
M8
M9
sum	0	361690	266636	260795	214246	0	410314	539344	567985	690.006	1.00134e+06	0	480347	505757	470149	0	601422	0
M0	#DIV/0!	0.540603	0.225686	0.0558705	0.00679834	#DIV/0!	0.0329941	0.0310978	0.0271444	0.534885	0.866892	#DIV/0!	0.0468273	0.0351072	0.0564685	#DIV/0!	0.85383	#DIV/0!
M1	#DIV/0!	0.184436	0.190541	0.116265	0	#DIV/0!	0.00291647	0.00381379	0.00218663	0	0.124573	#DIV/0!	0.00203336	0.00249657	0.0157631	#DIV/0!	0.123712	#DIV/0!
M2	#DIV/0!	0.0934093	0.12374	0.0667749	0	#DIV/0!	0	0	0	0	0.00853487	#DIV/0!	0.00226409	0.0012786	0.00849495	#DIV/0!	0.0199878	#DIV/0!
M3	#DIV/0!	0.095007	0.170845	0.152342	0	#DIV/0!	0.00199718	0.00153165	0.00168503	0.465115	0	#DIV/0!	0.00548302	0.00358248	0.00534531	#DIV/0!	0.00118897	#DIV/0!
M4	#DIV/0!	0.0316304	0.0933485	0.109637	0.00228989	#DIV/0!	0.0133985	0.0155285	0.0122171	0	0	#DIV/0!	0.0261841	0.0221934	0.022222	#DIV/0!	0.00128149	#DIV/0!
M5	#DIV/0!	0.0456313	0.121193	0.192312	0.0663595	#DIV/0!	0.146661	0.160776	0.140647	0	0	#DIV/0!	0.165309	0.170734	0.184355	#DIV/0!	0	#DIV/0!
M6	#DIV/0!	0.00928279	0.0746461	0.306799	0.924552	#DIV/0!	0.802033	0.787252	0.81612	0	0	#DIV/0!	0.751899	0.764607	0.707351	#DIV/0!	0	#DIV/0!
M7	#DIV/0!	0	0	0	0	#DIV/0!	0	0	0	0	0	#DIV/0!	0	0	0	#DIV/0!	0	#DIV/0!
M8	#DIV/0!	0	0	0	0	#DIV/0!	0	0	0	0	0	#DIV/0!	0	0	0	#DIV/0!	0	#DIV/0!
M9	#DIV/0!	0	0	0	0	#DIV/0!	0	0	0	0	0	#DIV/0!	0	0	0	#DIV/0!	0	#DIV/0!
total labeled frac	#DIV/0!	0.177775	0.396299	0.657957	0.981378	#DIV/0!	0.934667	0.932986	0.942677	0.232557	0.0236072	#DIV/0!	0.910948	0.924315	0.883926	#DIV/0!	0.0287301	#DIV/0!
name	2021_03_21_TQ_06	2021_03_21_TQ_07	2021_03_21_TQ_08	2021_03_21_TQ_09	2021_03_21_TQ_10	2021_03_21_TQ_11	2021_03_21_TQ_12	2021_03_21_TQ_13	2021_03_21_TQ_14	2021_03_21_TQ_15	2021_03_21_TQ_16	2021_03_21_TQ_17	2021_03_21_TQ_18	2021_03_21_TQ_19	2021_03_21_TQ_20	2021_03_21_TQ_21	2021_03_21_TQ_22	2021_03_21_TQ_23
Val		3590036	1.55669e+06	467659	1946.58		128374	152864	156042		8897267		262069	224883	494416		8258013
Val+1		401215	250432	94623.7			6445.84	13265.2	7273.62		1.34014e+06		19440.7	12256	119332		1.90099e+06
Val+2		1.08312e+06	1409460	1.26467e+06			9861.88	10130.3	11053.7		75664.2		34481.4	19820.2	33223		209350
Val+3		1.0012e+06	1.43475e+06	1.35906e+06	1936.12			30068.6	28934.6				96336.6	69137	71515.8		12912
Val+4		73894.3	199303	382846	352356		924003	1.13685e+06	1.21228e+06				1.73863e+06	1704135	1.73813e+06
Val+5		225412	964410	2.7818e+06	5024724		6956981	7.14057e+06	7741483				8396173	8517138	8027343
M7
M8
M9
sum	0	6.37488e+06	5.81504e+06	6.35065e+06	5.38096e+06	0	8.02567e+06	8.48374e+06	9.15707e+06	0	1.03131e+07	0	1.05471e+07	1.05474e+07	1.0484e+07	0	1.03813e+07	0
M0	#DIV/0!	0.563154	0.2677	0.0736396	0.000361754	#DIV/0!	0.0159955	0.0180184	0.0170406	#DIV/0!	0.862718	#DIV/0!	0.0248474	0.0213212	0.0471593	#DIV/0!	0.795472	#DIV/0!
M1	#DIV/0!	0.0629369	0.0430662	0.0148998	0	#DIV/0!	0.000803153	0.00156361	0.000794318	#DIV/0!	0.129945	#DIV/0!	0.00184323	0.001162	0.0113824	#DIV/0!	0.183118	#DIV/0!
M2	#DIV/0!	0.169905	0.242382	0.19914	0	#DIV/0!	0.00122879	0.00119409	0.00120712	#DIV/0!	0.00733673	#DIV/0!	0.00326927	0.00187917	0.00316894	#DIV/0!	0.0201661	#DIV/0!
M3	#DIV/0!	0.157053	0.246731	0.214003	0.000359809	#DIV/0!	0	0.00354426	0.00315981	#DIV/0!	0	#DIV/0!	0.00913392	0.00655491	0.00682145	#DIV/0!	0.00124378	#DIV/0!
M4	#DIV/0!	0.0115915	0.0342736	0.0602846	0.065482	#DIV/0!	0.115131	0.134003	0.132388	#DIV/0!	0	#DIV/0!	0.164844	0.16157	0.165789	#DIV/0!	0	#DIV/0!
M5	#DIV/0!	0.0353594	0.165848	0.438033	0.933796	#DIV/0!	0.866842	0.841677	0.845411	#DIV/0!	0	#DIV/0!	0.796062	0.807513	0.765679	#DIV/0!	0	#DIV/0!
M6	#DIV/0!	0	0	0	0	#DIV/0!	0	0	0	#DIV/0!	0	#DIV/0!	0	0	0	#DIV/0!	0	#DIV/0!
M7	#DIV/0!	0	0	0	0	#DIV/0!	0	0	0	0	0	#DIV/0!	0	0	0	#DIV/0!	0	#DIV/0!
M8	#DIV/0!	0	0	0	0	#DIV/0!	0	0	0	0	0	#DIV/0!	0	0	0	#DIV/0!	0	#DIV/0!
M9	#DIV/0!	0	0	0	0	#DIV/0!	0	0	0	0	0	#DIV/0!	0	0	0	#DIV/0!	0	#DIV/0!
total labeled frac	#DIV/0!	0.219414	0.446871	0.697299	0.986398	#DIV/0!	0.959599	0.951796	0.953858	#DIV/0!	0.0289238	#DIV/0!	0.935094	0.941686	0.905947	#DIV/0!	0.0454363	#DIV/0!
name	2021_03_21_TQ_06	2021_03_21_TQ_07	2021_03_21_TQ_08	2021_03_21_TQ_09	2021_03_21_TQ_10	2021_03_21_TQ_11	2021_03_21_TQ_12	2021_03_21_TQ_13	2021_03_21_TQ_14	2021_03_21_TQ_15	2021_03_21_TQ_16	2021_03_21_TQ_17	2021_03_21_TQ_18	2021_03_21_TQ_19	2021_03_21_TQ_20	2021_03_21_TQ_21	2021_03_21_TQ_22	2021_03_21_TQ_23
Thr		868451	356161	105510	2470.99		30332.3	34151.4	38700.9		2330979		57415	49617.8	91312.1		1.58298e+06
Thr+1		292545	305226	205489							251891						279318
Thr+2		211239	298617	274553	18463.8		31611	34537.1	37770.5		15123.6		80648.4	76672.7	79395.5		28798.9
Thr+3		153072	285189	370562	131440		187984	237452	244613				305280	294762	308217
Thr+4		50039.7	223607	645089	1.32004e+06		2.21276e+06	2.19641e+06	2.41698e+06				2.40513e+06	2.44779e+06	2.29623e+06
M5
M6
M7
M8
M9
sum	0	1.57535e+06	1.4688e+06	1.6012e+06	1.47241e+06	0	2.46269e+06	2.50255e+06	2.73806e+06	0	2.59799e+06	0	2.84847e+06	2.86884e+06	2.77516e+06	0	1.89109e+06	0
M0	#DIV/0!	0.551276	0.242485	0.0658941	0.00167819	#DIV/0!	0.0123167	0.0136467	0.0141344	#DIV/0!	0.897223	#DIV/0!	0.0201564	0.0172954	0.0329034	#DIV/0!	0.837069	#DIV/0!
M1	#DIV/0!	0.185702	0.207806	0.128334	0	#DIV/0!	0	0	0	#DIV/0!	0.0969558	#DIV/0!	0	0	0	#DIV/0!	0.147702	#DIV/0!
M2	#DIV/0!	0.134091	0.203307	0.171467	0.0125398	#DIV/0!	0.012836	0.0138008	0.0137946	#DIV/0!	0.00582125	#DIV/0!	0.0283129	0.026726	0.0286094	#DIV/0!	0.0152287	#DIV/0!
M3	#DIV/0!	0.0971671	0.194165	0.231427	0.0892682	#DIV/0!	0.0763329	0.0948843	0.0893381	#DIV/0!	0	#DIV/0!	0.107173	0.102746	0.111063	#DIV/0!	0	#DIV/0!
M4	#DIV/0!	0.0317643	0.152238	0.402878	0.896514	#DIV/0!	0.898514	0.877668	0.882733	#DIV/0!	0	#DIV/0!	0.844358	0.853233	0.827424	#DIV/0!	0	#DIV/0!
M5	#DIV/0!	0	0	0	0	#DIV/0!	0	0	0	#DIV/0!	0	#DIV/0!	0	0	0	#DIV/0!	0	#DIV/0!
M6	#DIV/0!	0	0	0	0	#DIV/0!	0	0	0	#DIV/0!	0	#DIV/0!	0	0	0	#DIV/0!	0	#DIV/0!
M7	#DIV/0!	0	0	0	0	#DIV/0!	0	0	0	#DIV/0!	0	#DIV/0!	0	0	0	#DIV/0!	0	#DIV/0!
M8	#DIV/0!	0	0	0	0	#DIV/0!	0	0	0	#DIV/0!	0	#DIV/0!	0	0	0	#DIV/0!	0	#DIV/0!
M9	#DIV/0!	0	0	0	0	#DIV/0!	0	0	0	#DIV/0!	0	#DIV/0!	0	0	0	#DIV/0!	0	#DIV/0!
total labeled frac	#DIV/0!	0.21811	0.451466	0.694265	0.969735	#DIV/0!	0.962182	0.955732	0.956634	#DIV/0!	0.0271496	#DIV/0!	0.938894	0.943655	0.925026	#DIV/0!	0.0445399	#DIV/0!
name	2021_03_21_TQ_06	2021_03_21_TQ_07	2021_03_21_TQ_08	2021_03_21_TQ_09	2021_03_21_TQ_10	2021_03_21_TQ_11	2021_03_21_TQ_12	2021_03_21_TQ_13	2021_03_21_TQ_14	2021_03_21_TQ_15	2021_03_21_TQ_16	2021_03_21_TQ_17	2021_03_21_TQ_18	2021_03_21_TQ_19	2021_03_21_TQ_20	2021_03_21_TQ_21	2021_03_21_TQ_22	2021_03_21_TQ_23
Pro		3430762	1152344	255396	5561.29		187818	218213	245009		8.35161e+06		500590	403900	941541		8.04504e+06
Pro+1		1.36932e+06	1.03296e+06	438459			30813.9	38301.3	37623.3		1.78908e+06		185754	127395	408918		2.4654e+06
Pro+2		1931928	2.03483e+06	1.26826e+06	16157.8		55322.7	57288.1	68084.8		92269.2		271377	223759	206184		255855
Pro+3		785972	1.66447e+06	2.20455e+06	220694		520926	489786	621956				1311521	1.23354e+06	1.10244e+06		17237.3
Pro+4		237028	766388	1.48568e+06	669772		1361028	1.63465e+06	1.67292e+06				2.1073e+06	2.44278e+06	2143185
Pro+5		99619.3	616251	2575091	4656807		7501506	7.59581e+06	8047929				8469549	8369281	8.21025e+06
M6
M7
M8
M9
sum	0	7.85463e+06	7.26725e+06	8.22743e+06	5.56899e+06	0	9.65741e+06	1.0034e+07	1.06935e+07	0	1.0233e+07	0	1.28461e+07	1.28007e+07	1.30125e+07	0	1.07835e+07	0
M0	#DIV/0!	0.436782	0.158567	0.031042	0.000998617	#DIV/0!	0.0194481	0.0217472	0.0229119	#DIV/0!	0.816148	#DIV/0!	0.0389683	0.0315531	0.0723566	#DIV/0!	0.746049	#DIV/0!
M1	#DIV/0!	0.174332	0.14214	0.0532923	0	#DIV/0!	0.0031907	0.00381714	0.00351833	#DIV/0!	0.174835	#DIV/0!	0.01446	0.00995221	0.0314249	#DIV/0!	0.228626	#DIV/0!
M2	#DIV/0!	0.245961	0.280001	0.15415	0.00290139	#DIV/0!	0.00572852	0.00570937	0.00636692	#DIV/0!	0.00901686	#DIV/0!	0.0211253	0.0174802	0.0158451	#DIV/0!	0.0237265	#DIV/0!
M3	#DIV/0!	0.100065	0.229037	0.267951	0.0396291	#DIV/0!	0.0539405	0.0488124	0.058162	#DIV/0!	0	#DIV/0!	0.102095	0.0963653	0.0847214	#DIV/0!	0.00159848	#DIV/0!
M4	#DIV/0!	0.0301768	0.105458	0.180576	0.120268	#DIV/0!	0.140931	0.16291	0.156442	#DIV/0!	0	#DIV/0!	0.164042	0.190833	0.164702	#DIV/0!	0	#DIV/0!
M5	#DIV/0!	0.0126829	0.0847983	0.312989	0.836203	#DIV/0!	0.776761	0.757004	0.752599	#DIV/0!	0	#DIV/0!	0.659309	0.653817	0.63095	#DIV/0!	0	#DIV/0!
M6
M7
M8
M9
total labeled frac	#DIV/0!	0.230114	0.447015	0.690539	0.957355	#DIV/0!	0.9248	0.919666	0.9159	#DIV/0!	0.0385738	#DIV/0!	0.863142	0.873284	0.826167	#DIV/0!	0.056175	#DIV/0!
name	2021_03_21_TQ_06	2021_03_21_TQ_07	2021_03_21_TQ_08	2021_03_21_TQ_09	2021_03_21_TQ_10	2021_03_21_TQ_11	2021_03_21_TQ_12	2021_03_21_TQ_13	2021_03_21_TQ_14	2021_03_21_TQ_15	2021_03_21_TQ_16	2021_03_21_TQ_17	2021_03_21_TQ_18	2021_03_21_TQ_19	2021_03_21_TQ_20	2021_03_21_TQ_21	2021_03_21_TQ_22	2021_03_21_TQ_23
Leu		2.74594e+06	826098	145930			162719	195392	199530		8887592		338110	289981	649185		8824726
Leu+1		275531	128908	32688.8							1.19133e+06		32682.8	18183.9	69076.7		1.73991e+06
Leu+2		1.72167e+06	1.55089e+06	806565			13440.9	15842.2	17592		78713.3		119254	79604	63379.6		215782
Leu+3		132511	196123	175255			26212.4	28325.4	37376				145653	112924	88213.8		8726.33
Leu+4		386501	1086118	1.66347e+06	81676.8		277948	274405	349270				657607	616458	570386
Leu+5		14670.6	70549.6	185291	223858		706060	867973	921483				1.2442e+06	1.23996e+06	1.26825e+06
Leu+6		29101.5	248999	1.12075e+06	2.86165e+06		4705510	4.82699e+06	5219354				5.56871e+06	5.65098e+06	5222764
M7
M8
M9
sum	0	5.30593e+06	4.10769e+06	4.12995e+06	3.16719e+06	0	5.89189e+06	6.20893e+06	6.74461e+06	0	1.01576e+07	0	8.10622e+06	8.00808e+06	7.93125e+06	0	1.07891e+07	0
M0	#DIV/0!	0.517523	0.20111	0.0353347	0	#DIV/0!	0.0276175	0.0314695	0.0295837	#DIV/0!	0.874966	#DIV/0!	0.0417099	0.0362111	0.0818515	#DIV/0!	0.817927	#DIV/0!
M1	#DIV/0!	0.0519289	0.0313821	0.00791508	0	#DIV/0!	0	0	0	#DIV/0!	0.117284	#DIV/0!	0.00403182	0.00227069	0.00870943	#DIV/0!	0.161265	#DIV/0!
M2	#DIV/0!	0.324481	0.377559	0.195297	0	#DIV/0!	0.00228125	0.00255152	0.00260831	#DIV/0!	0.00774918	#DIV/0!	0.0147114	0.00994045	0.00799112	#DIV/0!	0.0199999	#DIV/0!
M3	#DIV/0!	0.0249742	0.0477454	0.0424351	0	#DIV/0!	0.00444889	0.00456204	0.00554162	#DIV/0!	0	#DIV/0!	0.017968	0.0141012	0.0111223	#DIV/0!	0.000808807	#DIV/0!
M4	#DIV/0!	0.0728432	0.264411	0.402782	0.0257884	#DIV/0!	0.0471746	0.0441953	0.0517851	#DIV/0!	0	#DIV/0!	0.0811238	0.0769794	0.0719163	#DIV/0!	0	#DIV/0!
M5	#DIV/0!	0.00276495	0.017175	0.0448652	0.0706804	#DIV/0!	0.119836	0.139794	0.136625	#DIV/0!	0	#DIV/0!	0.153487	0.154838	0.159905	#DIV/0!	0	#DIV/0!
M6	#DIV/0!	0.00548471	0.0606178	0.271372	0.903531	#DIV/0!	0.798642	0.777427	0.773856	#DIV/0!	0	#DIV/0!	0.686968	0.705659	0.658504	#DIV/0!	0	#DIV/0!
M7	#DIV/0!	0	0	0	0	#DIV/0!	0	0	0	#DIV/0!	0	#DIV/0!	0	0	0	#DIV/0!	0	#DIV/0!
M8	#DIV/0!	0	0	0	0	#DIV/0!	0	0	0	#DIV/0!	0	#DIV/0!	0	0	0	#DIV/0!	0	#DIV/0!
M9	#DIV/0!	0	0	0	0	#DIV/0!	0	0	0	#DIV/0!	0	#DIV/0!	0	0	0	#DIV/0!	0	#DIV/0!
total labeled frac	#DIV/0!	0.185653	0.40616	0.664916	0.979624	#DIV/0!	0.93294	0.926518	0.925874	#DIV/0!	0.0221305	#DIV/0!	0.883516	0.896753	0.849379	#DIV/0!	0.0339485	#DIV/0!
name	2021_03_21_TQ_06	2021_03_21_TQ_07	2021_03_21_TQ_08	2021_03_21_TQ_09	2021_03_21_TQ_10	2021_03_21_TQ_11	2021_03_21_TQ_12	2021_03_21_TQ_13	2021_03_21_TQ_14	2021_03_21_TQ_15	2021_03_21_TQ_16	2021_03_21_TQ_17	2021_03_21_TQ_18	2021_03_21_TQ_19	2021_03_21_TQ_20	2021_03_21_TQ_21	2021_03_21_TQ_22	2021_03_21_TQ_23
Ile		1.718e+06	495786	86112.4			102678	120784	129400		5721357		205347	178614	347493		5943416
Ile+1		595778	390673	148776							846839		17098.7	10645.6	106814		1.32938e+06
Ile+2		778985	694102	363590			30788.5	33576.3	41125.8		57061.4		55819.6	40591.9	64395.7		171308
Ile+3		416528	607976	550161			11148.4	12027.4	15594.1				61507.6	45525.2	36299.1		10592.4
Ile+4		166212	471571	734440	41728.3		95999.5	106442	122852				266779	245792	224160
Ile+5		63454.5	233429	492411	289807		487072	613776	644495				958200	937550	954707
Ile+6		17267.7	160022	771362	2.09118e+06		3.47734e+06	3.57922e+06	3.95983e+06				4561134	4605507	4.12965e+06
M7
M8
M9
sum	0	3.75623e+06	3.05356e+06	3.14685e+06	2.42271e+06	0	4.20503e+06	4.46583e+06	4.9133e+06	0	6.62526e+06	0	6.12589e+06	6.06423e+06	5.86352e+06	0	7.4547e+06	0
M0	#DIV/0!	0.457374	0.162363	0.0273646	0	#DIV/0!	0.0244179	0.0270462	0.0263367	#DIV/0!	0.863567	#DIV/0!	0.0335213	0.0294537	0.0592636	#DIV/0!	0.797271	#DIV/0!
M1	#DIV/0!	0.158611	0.12794	0.0472778	0	#DIV/0!	0	0	0	#DIV/0!	0.12782	#DIV/0!	0.00279122	0.00175547	0.0182167	#DIV/0!	0.178328	#DIV/0!
M2	#DIV/0!	0.207385	0.227309	0.115541	0	#DIV/0!	0.00732182	0.0075185	0.0083703	#DIV/0!	0.00861271	#DIV/0!	0.00911208	0.00669366	0.0109824	#DIV/0!	0.0229799	#DIV/0!
M3	#DIV/0!	0.11089	0.199104	0.174829	0	#DIV/0!	0.0026512	0.0026932	0.00317386	#DIV/0!	0	#DIV/0!	0.0100406	0.00750718	0.00619066	#DIV/0!	0.0014209	#DIV/0!
M4	#DIV/0!	0.0442498	0.154433	0.233389	0.0172238	#DIV/0!	0.0228297	0.0238347	0.025004	#DIV/0!	0	#DIV/0!	0.0435494	0.0405315	0.0382296	#DIV/0!	0	#DIV/0!
M5	#DIV/0!	0.0168932	0.0764448	0.156477	0.119621	#DIV/0!	0.115831	0.137438	0.131174	#DIV/0!	0	#DIV/0!	0.156418	0.154603	0.162821	#DIV/0!	0	#DIV/0!
M6	#DIV/0!	0.0045971	0.0524051	0.245122	0.863155	#DIV/0!	0.826948	0.801469	0.805941	#DIV/0!	0	#DIV/0!	0.744567	0.759455	0.704296	#DIV/0!	0	#DIV/0!
M7	#DIV/0!	0	0	0	0	#DIV/0!	0	0	0	#DIV/0!	0	#DIV/0!	0	0	0	#DIV/0!	0	#DIV/0!
M8	#DIV/0!	0	0	0	0	#DIV/0!	0	0	0	#DIV/0!	0	#DIV/0!	0	0	0	#DIV/0!	0	#DIV/0!
M9	#DIV/0!	0	0	0	0	#DIV/0!	0	0	0	#DIV/0!	0	#DIV/0!	0	0	0	#DIV/0!	0	#DIV/0!
total labeled frac	#DIV/0!	0.199183	0.41571	0.66492	0.974322	#DIV/0!	0.94246	0.935744	0.936299	#DIV/0!	0.0241742	#DIV/0!	0.912472	0.92159	0.875259	#DIV/0!	0.0380917	#DIV/0!
name	2021_03_21_TQ_06	2021_03_21_TQ_07	2021_03_21_TQ_08	2021_03_21_TQ_09	2021_03_21_TQ_10	2021_03_21_TQ_11	2021_03_21_TQ_12	2021_03_21_TQ_13	2021_03_21_TQ_14	2021_03_21_TQ_15	2021_03_21_TQ_16	2021_03_21_TQ_17	2021_03_21_TQ_18	2021_03_21_TQ_19	2021_03_21_TQ_20	2021_03_21_TQ_21	2021_03_21_TQ_22	2021_03_21_TQ_23
Asp		333378	165813	41242			10599.1	11514.4	8624.45		714567		18056.9	16844.7	31700.9		336916
Asp+1		120361	136955					973343			73529.9						49186.6
Asp+2		83766.2	119089	108433							5960.12		9069.75	9221.23	8592.74		7072.36
Asp+3		64289.8	107161	131666	56274.8		61940.2	73405.1	71270.8				82530.3	92030	98251.4
Asp+4		18137.5	80602.6	224757	530339		628399	653960	632008				653115	720058	720716
M6
M7
M8
M9
sum	0	619932	609620	506097	586614	0	700938	1.71222e+06	711903	0	794057	0	762772	838154	859261	0	393175	0
M0	#VALUE!	#VALUE!	#VALUE!	#VALUE!	#VALUE!	#VALUE!	#VALUE!	#VALUE!	#VALUE!	#VALUE!	#VALUE!	#VALUE!	#VALUE!	#VALUE!	#VALUE!	#VALUE!	#VALUE!	#VALUE!
M1	#DIV/0!	0.537765	0.271994	0.0814902	0	#DIV/0!	0.0151213	0.00672484	0.0121146	#DIV/0!	0.899894	#DIV/0!	0.0236728	0.0200974	0.0368932	#DIV/0!	0.856911	#DIV/0!
M2	#DIV/0!	0.194151	0.224656	0	0	#DIV/0!	0	0.568468	0	#DIV/0!	0.0926002	#DIV/0!	0	0	0	#DIV/0!	0.125101	#DIV/0!
M3	#DIV/0!	0.135122	0.19535	0.214253	0	#DIV/0!	0	0	0	#DIV/0!	0.00750591	#DIV/0!	0.0118905	0.0110018	0.0100001	#DIV/0!	0.0179878	#DIV/0!
M4	#DIV/0!	0.103704	0.175783	0.260159	0.0959316	#DIV/0!	0.0883677	0.0428713	0.100113	#DIV/0!	0	#DIV/0!	0.108198	0.109801	0.114344	#DIV/0!	0	#DIV/0!
M5	#DIV/0!	0.0292572	0.132218	0.444098	0.904068	#DIV/0!	0.896511	0.381936	0.887772	#DIV/0!	0	#DIV/0!	0.856239	0.8591	0.838763	#DIV/0!	0	#DIV/0!
M6	#DIV/0!	0	0	0	0	#DIV/0!	0	0	0	#DIV/0!	0	#DIV/0!	0	0	0	#DIV/0!	0	#DIV/0!
M7	#DIV/0!	0	0	0	0	#DIV/0!	0	0	0	#DIV/0!	0	#DIV/0!	0	0	0	#DIV/0!	0	#DIV/0!
M8	#DIV/0!	0	0	0	0	#DIV/0!	0	0	0	#DIV/0!	0	#DIV/0!	0	0	0	#DIV/0!	0	#DIV/0!
M9	#DIV/0!	0	0	0	0	#DIV/0!	0	0	0	#DIV/0!	0	#DIV/0!	0	0	0	#DIV/0!	0	#DIV/0!
total labeled frac	#DIV/0!	0.473134	0.667894	0.996344	1.22602	#DIV/0!	1.21279	0.806206	1.21286	#DIV/0!	0.276903	#DIV/0!	1.19333	1.19695	1.17952	#DIV/0!	0.290269	#DIV/0!
name	2021_03_21_TQ_06	2021_03_21_TQ_07	2021_03_21_TQ_08	2021_03_21_TQ_09	2021_03_21_TQ_10	2021_03_21_TQ_11	2021_03_21_TQ_12	2021_03_21_TQ_13	2021_03_21_TQ_14	2021_03_21_TQ_15	2021_03_21_TQ_16	2021_03_21_TQ_17	2021_03_21_TQ_18	2021_03_21_TQ_19	2021_03_21_TQ_20	2021_03_21_TQ_21	2021_03_21_TQ_22	2021_03_21_TQ_23
Arg		98063.2	24512.2	3877.3			4584.98	5111.31	5623.07		265977		8993.81	8425.11	8972.45		223056
Arg+1		60967.8	39540.5	9398.62			1109.87	1048.64	1106.9		54255.4		6013.32	3259.31	21657.1		57481.7
Arg+2		78690.1	66246.1	24395.5				865.971			6325.88		4152.06	3032.58	12230.9		9446.87
Arg+3		44895.1	81637	62500.7			2367.6	2241.1	2955.44				8752.41	8023.15	6573.34		831.383
Arg+4		17460.3	59065.7	77423.2	11908.1		20045.6	18012.7	22601.6				46616.6	50771	42985.6
Arg+5		7272.8	38442	79677.4	49972.1		61011.4	68926.5	75045.5				86409.7	96071.2	92771.9
Arg+6		220.656	16872.3	83893	294976		536768	555742	460887				510886	552105	502083
M7
M8
M9
sum	0	307570	326316	341166	356857	0	625888	651948	568220	0	326559	0	671824	721687	687274	0	290816	0
M0	#DIV/0!	0.318832	0.075118	0.0113649	0	#DIV/0!	0.00732555	0.00784005	0.00989595	#DIV/0!	0.814486	#DIV/0!	0.0133871	0.0116742	0.0130551	#DIV/0!	0.767	#DIV/0!
M1	#DIV/0!	0.198224	0.121172	0.0275485	0	#DIV/0!	0.00177328	0.00160847	0.00194801	#DIV/0!	0.166143	#DIV/0!	0.00895074	0.00451624	0.0315116	#DIV/0!	0.197657	#DIV/0!
M2	#DIV/0!	0.255845	0.203012	0.0715063	0	#DIV/0!	0	0.00132828	0	#DIV/0!	0.0193713	#DIV/0!	0.00618027	0.00420207	0.0177963	#DIV/0!	0.032484	#DIV/0!
M3	#DIV/0!	0.145967	0.250178	0.183197	0	#DIV/0!	0.00378278	0.00343754	0.00520123	#DIV/0!	0	#DIV/0!	0.0130278	0.0111172	0.00956436	#DIV/0!	0.0028588	#DIV/0!
M4	#DIV/0!	0.0567685	0.181008	0.226937	0.0333694	#DIV/0!	0.0320274	0.027629	0.0397763	#DIV/0!	0	#DIV/0!	0.0693881	0.0703504	0.0625451	#DIV/0!	0	#DIV/0!
M5	#DIV/0!	0.023646	0.117806	0.233545	0.140034	#DIV/0!	0.0974798	0.105724	0.132071	#DIV/0!	0	#DIV/0!	0.12862	0.13312	0.134985	#DIV/0!	0	#DIV/0!
M6	#DIV/0!	0.000717418	0.0517054	0.245901	0.826597	#DIV/0!	0.857611	0.852433	0.811107	#DIV/0!	0	#DIV/0!	0.760446	0.76502	0.730542	#DIV/0!	0	#DIV/0!
M7
M8
M9
total labeled frac	#DIV/0!	0.249571	0.483504	0.711839	0.965538	#DIV/0!	0.962383	0.961385	0.950609	#DIV/0!	0.0341476	#DIV/0!	0.923954	0.930565	0.900693	#DIV/0!	0.0452002	#DIV/0!
name	2021_03_21_TQ_06	2021_03_21_TQ_07	2021_03_21_TQ_08	2021_03_21_TQ_09	2021_03_21_TQ_10	2021_03_21_TQ_11	2021_03_21_TQ_12	2021_03_21_TQ_13	2021_03_21_TQ_14	2021_03_21_TQ_15	2021_03_21_TQ_16	2021_03_21_TQ_17	2021_03_21_TQ_18	2021_03_21_TQ_19	2021_03_21_TQ_20	2021_03_21_TQ_21	2021_03_21_TQ_22	2021_03_21_TQ_23
Glu		1.0697e+06	341624	70392.6			45873.5	56237.6	57465.3		2.96923e+06		106970	91398.9	240096		2.69697e+06	347.66
Glu+1		412584	301387	120734		567.433	11597.6	7230.47	5406.81		369976		44510.3	30369.3	104571	1045.49	508486
Glu+2		523859	556810	351450	6455.58		15541.8	15256.7	18796.1		42148.7		68335.1	52257.3	54759		78682.9
Glu+3		224531	494705	602682	65036.8		127385	121762	144483		3536.55		315491	311193	276684		6830.64
Glu+4		71930.1	250352	431693	189405		362028	421140	450530		926.911		630435	629128	616876		788.06
Glu+5		32629.3	211073	740488	1.78445e+06	1624.24	3.09957e+06	3.00008e+06	3.293e+06				3.58659e+06	3.52127e+06	3263944
M6
M7
M8
M9
sum	0	2.33524e+06	2.15595e+06	2.31744e+06	2.04535e+06	2191.67	3.66199e+06	3.6217e+06	3.96968e+06	0	3.38581e+06	0	4.75233e+06	4.63562e+06	4.55693e+06	1045.49	3.29176e+06	347.66
M0	#DIV/0!	0.458071	0.158456	0.0303752	0	0	0.0125269	0.0155279	0.0144761	#DIV/0!	0.876961	#DIV/0!	0.022509	0.0197167	0.0526881	0	0.81931	1
M1	#DIV/0!	0.176678	0.139793	0.0520981	0	0.258904	0.00316703	0.00199643	0.00136203	#DIV/0!	0.109272	#DIV/0!	0.009366	0.0065513	0.0229477	1	0.154472	0
M2	#DIV/0!	0.224328	0.258267	0.151654	0.00315622	0	0.00424407	0.00421257	0.00473492	#DIV/0!	0.0124486	#DIV/0!	0.0143793	0.011273	0.0120166	0	0.023903	0
M3	#DIV/0!	0.0961491	0.22946	0.260064	0.0317974	0	0.0347856	0.0336202	0.0363967	#DIV/0!	0.00104452	#DIV/0!	0.0663865	0.0671308	0.0607172	0	0.00207507	0
M4	#DIV/0!	0.0308021	0.116121	0.18628	0.0926025	0	0.0988609	0.116282	0.113493	#DIV/0!	0.000273763	#DIV/0!	0.132658	0.135716	0.135371	0	0.000239404	0
M5	#DIV/0!	0.0139726	0.0979023	0.319529	0.872444	0.741096	0.846415	0.828361	0.829538	#DIV/0!	0	#DIV/0!	0.754701	0.759612	0.716259	0	0	0
M6
M7
M8
M9
total labeled frac	#DIV/0!	0.22137	0.459741	0.695672	0.966867	0.792877	0.948707	0.943643	0.944336	#DIV/0!	0.0276796	#DIV/0!	0.908284	0.914283	0.870383	0.2	0.0418923	0

### Sheet: Sheet1
sample	AC 13-13	Compact 13-13	STV_AC	STV_Compact	Expected - lb	Expected - up	AC 12-13	Compact 12-13	Expected
ser	0.973015	0.961846	0.00154924	0.00935436	0.875	0.968	0.0309769	0.0508829	0.01
his	0.936777	0.906396	0.00422831	0.0167998	0.875	0.968	0.0236072	0.0287301	0.01
val	0.955084	0.927576	0.00330125	0.0155287	0.875	0.968	0.0289238	0.0454363	0.01
thr	0.958183	0.935858	0.00285193	0.00790232	0.875	0.968	0.0271496	0.0445399	0.01
pro	0.920122	0.854198	0.00364758	0.0202484	0.875	0.968	0.0385738	0.056175	0.01
leu	0.928444	0.876549	0.00318989	0.0199578	0.875	0.968	0.0221305	0.0339485	0.01
ile	0.938168	0.903107	0.00304377	0.0200402	0.875	0.968	0.0241742	0.0380917	0.01
arg	0.958126	0.918404	0.00533043	0.0128112	0.875	0.968	0.0341476	0.0452002	0.01
glu	0.945562	0.89765	0.00224159	0.0194358	0.875	0.968	0.0276796	0.0418923	0.01
