## Supplementary material for "Autotrophic growth of E. coli is achieved by a small number of genetic changes": DataS6

strain	repeat	g6p	f6p	date
BZA	1	8700.121	12594.761	221120
BZA	2	26131.541	6312.28	221120
BZA	3	25717.563	7388.121	221120
Pgi	1	5877.86	9925.621	221120
Pgi	2	6157.32	9847.121	221120
Pgi	3	3719.8	8934.36	221120
BZA	1	54382.18359	25761.16211	230220
BZA	2	65798.82813	9914.320313	230220
BZA	3	69450.70313	10952.68066	230220
Pgi	1	31487.46289	21289.24219	230220
Pgi	2	31942.82227	23405.78125	230220
Pgi	3	41639.26172	24902.80273	230220
