## Supplementary material for "Autotrophic growth of E. coli is achieved by a small number of genetic changes": DataS7

strain	sample	Seduheptulose7-P	Pentose-P
BZA	BZA_pgi_1	0.480218715	0.349590285
BZA	BZA_pgi_2	0.441459694	0.47697897
BZA	BZA_pgi_3	1.129149655	0.868714791
Pgi	BZA_pgi_mut_1	1.928677853	1.388758948
Pgi	BZA_pgi_mut_2	1.939875885	1.156574928
Pgi	BZA_pgi_mut_3	1.649664631	1.428053449
