## Supplementary material for "Autotrophic growth of E. coli is achieved by a small number of genetic changes": DataS9

### Sheet: Sheet1
B7	WT + FDH66 High CO2
B8	WT + FDH66 High CO2
B9	WT + FDH66 High CO2
B10	WT + FDH66 High CO2
B11	WT + FDH66 High CO2
B12	WT + FDH66 High CO2
D7	DM + FDH66 High CO2
D8	DM + FDH66 High CO2
D9	DM + FDH66 High CO2
D10	DM + FDH66 High CO2
D11	DM + FDH66 High CO2
D12	DM + FDH66 High CO2
