## Supplementary material for "Autotrophic growth of E. coli is achieved by a small number of genetic changes": DataS1

### Sheet: Evolved I
chromosome	position	mutation	annotation	gene	description
E. coli genome	103910	(CTTCCAGGAC)1→2	coding (867/918 nt)	lpxC	UDP‑3‑O‑acyl N‑acetylglucosamine deacetylase
E. coli genome	155132	C→G	R161P (CGC→CCC)	pcnB	poly(A) polymerase
E. coli genome	354080	Δ9 bp	coding (314‑322/900 nt)	cynR	transcriptional activator of cyn operon; autorepressor
E. coli genome	407471	C→T	W156* (TGG→TAG)	araJ	arabinose‑inducible putative transporter, MFS family
E. coli genome	829599	G→T	M358I (ATG→ATT)	dinG	ATP‑dependent DNA helicase
E. coli genome	1660340	C→T	P257S (CCC→TCC)	clcB	H(+)/Cl(‑) exchange transporter
E. coli genome	2681289	C→A	D292Y (GAT→TAT)	glrR	response regulator regulating glmY sRNA in two‑component system with sensor protein GlrK
E. coli genome	2901251	C→A	G17V (GGT→GTT)	eno	enolase
E. coli genome	3208093	T→C	F563S (TTC→TCC)	rpoD	RNA polymerase, sigma 70 (sigma D) factor
E. coli genome	3433439	C→A	R317L (CGC→CTC)	rpoA	RNA polymerase, alpha subunit
E. coli genome	3547518	G→A	E359K (GAA→AAA)	malT	mal regulon transcriptional activator
E. coli genome	3729347	G→A	E337K (GAG→AAG)	xylR	xylose divergent operon transcriptional activator
E. coli genome	4173770	T→G	D866E (GAT→GAG)	rpoB	RNA polymerase, beta subunit
E. coli genome	4,209,763-4,232,203	large (22,441 bp) chromosomal deletion		17 genes: aceK, arpA, iclR, metH, yjbB, pepE, rluF, yjbD, lysC, pgi, yjbE, yjbF, yjbG, yjbH, yjbT, psiE, xylE
E. coli genome	4275144	C→T	intergenic (‑3/+197)	yjcH / acs	DUF485 family inner membrane protein/acetyl‑CoA synthetase
E. coli genome	4276215	C→A	R362L (CGC→CTC)	acs	acetyl‑CoA synthetase
E. coli genome	4629517	C→T	V203M (GTG→ATG)	arcA	response regulator in two‑component regulatory system with ArcB or CpxA
pFDH plasmid	901	Δ5 bp	intergenic (‑109/‑106)	aadA / fdh	streptomycin resitance gene/formate dehydrogenase

### Sheet: Evolved II
chromosome	position	mutation	annotation	gene	description
E. coli genome	4224841	C→T	H386Y (CAC→TAC)	pgi	glucosephosphate isomerase
E. coli genome	4173770	T→G	D866E (GAT→GAG)	rpoB	RNA polymerase, beta subunit
E. coli genome	130787	T→A	intergenic (+88/‑88)	acnB / yacL	bifunctional aconitate hydratase 2/2‑methylisocitrate dehydratase/UPF0231 family protein
E. coli genome	155132	C→G	R161P (CGC→CCC)	pcnB	poly(A) polymerase
E. coli genome	188740	C→G	I133M (ATC→ATG)	pyrH	uridylate kinase
E. coli genome	407471	C→T	W156* (TGG→TAG)	araJ	arabinose‑inducible putative transporter, MFS family
E. coli genome	567750	IS2 (–) +5 bp	intergenic (+43/‑70)	ybcM / ylcH	DLP12 prophage; putative DNA‑binding transcriptional regulator/uncharacterized protein, DLP12 prophage
E. coli genome	1256820	A→G	I171T (ATC→ACC)	prs	phosphoribosylpyrophosphate synthase
E. coli genome	1783016	G→A	D109N (GAT→AAT)	aroH	3‑deoxy‑D‑arabino‑heptulosonate‑7‑phosphate synthase, tryptophan repressible
E. coli genome	3208093	T→C	F563S (TTC→TCC)	rpoD	RNA polymerase, sigma 70 (sigma D) factor
E. coli genome	3547518	G→A	E359K (GAA→AAA)	malT	mal regulon transcriptional activator
E. coli genome	3729347	G→A	E337K (GAG→AAG)	xylR	xylose divergent operon transcriptional activator

### Sheet: Evolved III
chromosome	position	mutation	annotation	gene	description
E. coli genome	84797	C→A	L95M (CTG→ATG)	cra	transcriptional repressor‑activator for carbon metabolism
E. coli genome	95669	C→A	S260R (AGC→AGA)	ftsW	lipid II flippase; integral membrane protein involved in stabilizing FstZ ring during cell division
E. coli genome	96830	G→T	G234W (GGG→TGG)	murG	N‑acetylglucosaminyl transferase
E. coli genome	118800	C→A	V74V (GTC→GTA)	pdhR	pyruvate dehydrogenase complex repressor; autorepressor
E. coli genome	126141	G→T	P536Q (CCA→CAA)	yacH	uncharacterized protein
E. coli genome	155426	C→T	W63* (TGG→TAG)	pcnB	poly(A) polymerase
E. coli genome	160479	G→T	A630S (GCG→TCG)	hrpB	putative ATP‑dependent helicase
E. coli genome	166567	C→A	T101T (ACC→ACA)	fhuC	iron‑hydroxamate transporter subunit
E. coli genome	188599	G→T	M86I (ATG→ATT)	pyrH	uridylate kinase
E. coli genome	239324	C→A	W156L (TGG→TTG)	fadE	acyl coenzyme A dehydrogenase
E. coli genome	257471	C→A	L86L (CTC→CTA)	proA	gamma‑glutamylphosphate reductase
E. coli genome	279311	C→A	P134T (CCG→ACG)	yagF	CP4‑6 prophage; dehydratase family protein
E. coli genome	280349	G→T	A480S (GCG→TCG)	yagF	CP4‑6 prophage; dehydratase family protein
E. coli genome	303982	C→A	R354R (CGG→CGT)	ecpC	ECP production outer membrane protein
E. coli genome	319453	G→T	A469S (GCG→TCG)	ykgF	ferridoxin‑like LutB family protein; putative electron transport chain YkgEFG component
E. coli genome	324521	C→A	L175L (CTG→CTT)	betI	choline‑inducible betIBA‑betT divergent operon transcriptional repressor
E. coli genome	357336	C→A	G79V (GGC→GTC)	lacA	thiogalactoside acetyltransferase
E. coli genome	357785	G→T	A369E (GCG→GAG)	lacY	lactose permease
E. coli genome	358008	C→A	A295S (GCT→TCT)	lacY	lactose permease
E. coli genome	358450	G→T	G147G (GGC→GGA)	lacY	lactose permease
E. coli genome	374377	G→T	I217I (ATC→ATA)	frmA	alcohol dehydrogenase class III/glutathione‑dependent formaldehyde dehydrogenase
E. coli genome	383619	C→A	G123G (GGC→GGA)	tauD	taurine dioxygenase, 2‑oxoglutarate‑dependent
E. coli genome	392083	G→T	intergenic (‑340/‑12)	ampH / sbmA	D‑alanyl‑D‑alanine‑ carboxypeptidase/endopeptidase; penicillin‑binding protein; weak beta‑lactamase/microcin B17 transporter
E. coli genome	403574	G→T	intergenic (+13/‑59)	aroM / yaiE	AroM family protein/UPF0345 family protein
E. coli genome	456245	G→T	M634I (ATG→ATT)	lon	DNA‑binding ATP‑dependent protease La
E. coli genome	461856	G→T	L305I (CTT→ATT)	ybaE	putative ABC superfamily transporter periplasmic‑binding protein
E. coli genome	469534	C→A	G371G (GGC→GGA)	amtB	ammonium transporter
E. coli genome	482303	G→T	Q104H (CAG→CAT)	mscK	mechanosensitive channel protein, intermediate conductance, K+ regulated
E. coli genome	483869	G→T	W626C (TGG→TGT)	mscK	mechanosensitive channel protein, intermediate conductance, K+ regulated
E. coli genome	487353	C→A	G162G (GGC→GGA)	apt	adenine phosphoribosyltransferase
E. coli genome	490010	G→T	A50A (GCG→GCT)	recR	gap repair protein
E. coli genome	503792	G→T	S40I (AGC→ATC)	ybaQ	putative DNA‑binding transcriptional regulator
E. coli genome	513663	G→T	P25T (CCG→ACG)	ybbN	DnaK co‑chaperone, thioredoxin‑like protein
E. coli genome	514621	G→T	Q201K (CAG→AAG)	tesA	multifunctional acyl‑CoA thioesterase 1; protease I; lysophospholipase L1
E. coli genome	532201	G→T	E54* (GAA→TAA)	glxR	tartronate semialdehyde reductase, NADH‑dependent
E. coli genome	573913	C→A	P117P (CCC→CCA)	rzpD	DLP12 prophage; putative murein endopeptidase
E. coli genome	577439	G→T	pseudogene (324/438 nt)	tfaD	pseudogene, DLP12 prophage; tail fiber assembly protein family;Phage or Prophage Related
E. coli genome	577749	G→T	pseudogene (512/653 nt)	ybcY	pseudogene, DLP12 prophage; methyltransferase homology;Phage or Prophage Related
E. coli genome	584407	C→A	M668I (ATG→ATT)	nfrA	bacteriophage N4 receptor, outer membrane subunit
E. coli genome	595604	G→T	A479S (GCG→TCG)	cusA	copper/silver efflux system, membrane component
E. coli genome	600208	G→T	intergenic (‑89/+19)	ybdG / nfsB	mechanosensitive channel protein, miniconductance/dihydropteridine reductase, NAD(P)H‑dependent, oxygen‑insensitive
E. coli genome	612482	C→A	A957D (GCC→GAC)	entF	enterobactin synthase multienzyme complex component, ATP‑dependent
E. coli genome	640366	C→A	G32C (GGC→TGC)	rna	ribonuclease I
E. coli genome	686744	G→T	A166E (GCG→GAG)	ybeX	putative ion transport
E. coli genome	694492	G→T	H48N (CAC→AAC)	asnB	asparagine synthetase B
E. coli genome	712958	G→T	A255E (GCA→GAA)	potE	putrescine/proton symporter: putrescine/ornithine antiporter
E. coli genome	720919	G→T	A525E (GCG→GAG)	kdpB	potassium translocating ATPase, subunit B
E. coli genome	722413	G→T	P27Q (CCG→CAG)	kdpB	potassium translocating ATPase, subunit B
E. coli genome	751589	C→A	S76* (TCG→TAG)	sdhA	succinate dehydrogenase, flavoprotein subunit
E. coli genome	770162	G→T	intergenic (+104/‑46)	ybgE / ybgC	putative inner membrane protein in cydABX‑ybgE operon/acyl‑CoA thioester hydrolase
E. coli genome	770553	C→A	P116T (CCA→ACA)	ybgC	acyl‑CoA thioester hydrolase
E. coli genome	790882	C→A	A113E (GCA→GAA)	modA	molybdate transporter subunit
E. coli genome	802521	G→T	P73T (CCG→ACG)	ybhC	acyl‑CoA thioesterase, lipoprotein
E. coli genome	803988	C→A	L242L (CTG→CTT)	bioA	7,8‑diaminopelargonic acid synthase, PLP‑dependent
E. coli genome	805004	G→T	G69W (GGG→TGG)	bioB	biotin synthase
E. coli genome	807985	G→T	S87I (AGC→ATC)	bioD	dethiobiotin synthetase
E. coli genome	830920	C→A	L73M (CTG→ATG)	ybiB	putative family 3 glycosyltransferase
E. coli genome	832189	C→A	A128E (GCG→GAG)	ybiC	putative dehydrogenase
E. coli genome	845182	C→A	W124C (TGG→TGT)	rhtA	threonine and homoserine efflux system
E. coli genome	848020	G→T	R12S (CGT→AGT)	ybiP	putative EptAB family phosphoethanolamine transferase, inner membrane protein
E. coli genome	856429	C→A	R545L (CGA→CTA)	ybiW	putative pyruvate formate lyase
E. coli genome	868547	G→T	R38L (CGC→CTC)	yliE	putative membrane‑anchored cyclic‑di‑GMP phosphodiesterase
E. coli genome	871020	G→T	G77V (GGT→GTT)	yliF	putative membrane‑anchored diguanylate cyclase
E. coli genome	884577	C→A	L233L (CTG→CTT)	ybjL	putative transporter
E. coli genome	897932	G→T	V171V (GTC→GTA)	artI	arginine transporter subunit
E. coli genome	914700	C→A	R4R (CGG→AGG)	macA	macrolide transporter subunit, membrane fusion protein (MFP) component
E. coli genome	921326	C→A	intergenic (+330/+14)	clpA / serW	ATPase and specificity subunit of ClpA‑ClpP ATP‑dependent serine protease, chaperone activity/tRNA‑Ser
E. coli genome	943000	C→A	Q106K (CAG→AAG)	ycaM	putative transporter
E. coli genome	951451	C→A	S213I (AGC→ATC)	ycaO	ribosomal protein S12 methylthiotransferase accessory factor
E. coli genome	953622	G→T	A172S (GCC→TCC)	serC	3‑phosphoserine/phosphohydroxythreonine aminotransferase
E. coli genome	966832	C→A	G175G (GGC→GGA)	kdsB	3‑deoxy‑manno‑octulosonate cytidylyltransferase
E. coli genome	1003589	G→T	G97V (GGT→GTT)	rlmL	fused 23S rRNA m(2)G2445 and m(7)G2069 methyltransferase, SAM‑dependent
E. coli genome	1004465	C→A	A389E (GCG→GAG)	rlmL	fused 23S rRNA m(2)G2445 and m(7)G2069 methyltransferase, SAM‑dependent
E. coli genome	1005798	C→A	L127M (CTG→ATG)	uup	putative transporter subunit of ABC superfamily: ATP‑binding component
E. coli genome	1018517	G→T	Q275K (CAG→AAG)	yccS	putative transporter, FUSC superfamily inner membrane protein, tandem domains
E. coli genome	1037845	C→A	G608C (GGC→TGC)	etk	tyrosine‑protein kinase, role in O‑antigen capsule formation
E. coli genome	1040201	C→A	V353V (GTG→GTT)	gfcE	putative O‑antigen capsule outer membrane auxillary protein export channel
E. coli genome	1047874	C→A	M315I (ATG→ATT)	yccM	putative 4Fe‑4S membrane protein
E. coli genome	1060114	G→T	G208V (GGC→GTC)	yccE	uncharacterized protein
E. coli genome	1062892	G→T	L91L (CTC→CTA)	wrbA	NAD(P)H:quinone oxidoreductase
E. coli genome	1066283	C→A	G43G (GGG→GGT)	rutE	putative malonic semialdehyde reductase
E. coli genome	1117305	C→A	A253A (GCG→GCT)	pyrC	dihydro‑orotase
E. coli genome	1129094	G→T	L355L (CTG→CTT)	flgE	flagellar hook protein
E. coli genome	1130522	C→A	A113D (GCC→GAC)	flgG	flagellar component of cell‑distal portion of basal‑body rod
E. coli genome	1146989	G→T	intergenic (+129/‑82)	fabG / acpP	3‑oxoacyl‑[acyl‑carrier‑protein] reductase/acyl carrier protein (ACP)
E. coli genome	1160505	C→A	R319S (CGC→AGC)	nagZ	beta N‑acetyl‑glucosaminidase
E. coli genome	1169769	G→T	R285S (CGC→AGC)	ycfT	inner membrane protein
E. coli genome	1176087	C→A	A213S (GCA→TCA)	ycfZ	inner membrane protein
E. coli genome	1182683	G→T	S338R (AGC→AGA)	roxA	50S ribosomal protein L16 arginine hydroxylase; 2‑oxoglutarate oxygenase
E. coli genome	1205848	C→A	S16* (TCG→TAG)	mcrA	putative 5‑methylcytosine/5‑hydroxymethylcytosine‑specific restriction nuclease; 5‑methylcytosine DNA binding protein; e14 prophage gene
E. coli genome	1206978	G→T	pseudogene (110/165 nt)	icdC	pseudogene, isocitrate dehydrogenase C‑terminal gene fragment; idcC' is a 54 codon 3' gene fragment created during e14 prophage insertion
E. coli genome	1221479	G→T	L20M (CTG→ATG)	minC	cell division inhibitor
E. coli genome	1233650	G→T	A208A (GCG→GCT)	dadA	D‑amino acid dehydrogenase
E. coli genome	1239372	G→T	I204I (ATC→ATA)	ycgR	flagellar velocity braking protein, c‑di‑GMP‑regulated
E. coli genome	1240970	C→A	R119S (CGT→AGT)	ycgY	uncharacterized protein
E. coli genome	1245399	C→A	R299L (CGC→CTC)	dhaK	dihydroxyacetone kinase, PTS‑dependent, dihydroxyacetone‑binding subunit
E. coli genome	1247927	C→A	A469E (GCA→GAA)	dhaR	dhaKLM operon transcription activator
E. coli genome	1269539	G→T	Q100H (CAG→CAT)	ychO	putative invasin
E. coli genome	1283623	G→T	A153E (GCG→GAG)	purU	formyltetrahydrofolate hydrolase
E. coli genome	1313354	G→T	A231D (GCT→GAT)	trpC	fused indole‑3‑glycerolphosphate synthetase/N‑(5‑phosphoribosyl)anthranilate isomerase
E. coli genome	1334861	G→T	G16V (GGC→GTC)	yciM	envelope integrity maintenance protein; EnvC‑interacting protein
E. coli genome	1343591	C→A	R258R (CGG→CGT)	yciW	putative oxidoreductase
E. coli genome	1352248	G→T	F399L (TTC→TTA)	puuP	putrescine importer
E. coli genome	1355147	C→A	E7* (GAA→TAA)	puuA	glutamate‑‑putrescine ligase
E. coli genome	1382849	C→A	E74* (GAG→TAG)	tpx	lipid hydroperoxide peroxidase
E. coli genome	1396174	C→A	D447Y (GAT→TAT)	abgB	p‑aminobenzoyl‑glutamate hydrolase, B subunit
E. coli genome	1401118	C→A	C312F (TGC→TTC)	ydaM	diguanylate cyclase, csgD regulator
E. coli genome	1432671	G→T	P791T (CCA→ACA)	pfo	pyruvate‑flavodoxin oxidoreductase
E. coli genome	1437326	G→T	A7S (GCC→TCC)	ydbH	putative membrane‑anchored protein, function unknown
E. coli genome	1442762	G→T	A329A (GCG→GCT)	feaB	phenylacetaldehyde dehydrogenase
E. coli genome	1444161	G→T	R482R (CGC→CGA)	tynA	tyramine oxidase, copper‑requiring
E. coli genome	1457496	C→A	S372Y (TCT→TAT)	paaK	phenylacetyl‑CoA ligase
E. coli genome	1478415	C→A	P366P (CCC→CCA)	hrpA	putative ATP‑dependent helicase
E. coli genome	1480278	C→A	R987R (CGC→CGA)	hrpA	putative ATP‑dependent helicase
E. coli genome	1488911	G→T	P140T (CCT→ACT)	ydcI	putative DNA‑binding transcriptional regulator
E. coli genome	1492046	G→T	E312* (GAG→TAG)	opgD	osmoregulated periplasmic glucan (OPG) biosynthesis periplasmic protein
E. coli genome	1495053	G→T	R75L (CGC→CTC)	tehA	potassium‑tellurite ethidium and proflavin transporter
E. coli genome	1495433	G→T	G202C (GGC→TGC)	tehA	potassium‑tellurite ethidium and proflavin transporter
E. coli genome	1532681	C→A	E144* (GAA→TAA)	narY	nitrate reductase 2 (NRZ), beta subunit
E. coli genome	1563837	C→A	E304* (GAA→TAA)	gadC	glutamate:gamma‑aminobutyric acid antiporter
E. coli genome	1590859	G→T	pseudogene (1386/5323 nt)	yneO	pseudogene, AidA homolog
E. coli genome	1656704	C→A	A631E (GCA→GAA)	ynfF	S‑ and N‑oxide reductase, A subunit, periplasmic
E. coli genome	1662542	G→T	R94S (CGC→AGC)	mlc	glucosamine anaerobic growth regulon transcriptional repressor; autorepressor
E. coli genome	1692540	C→A	V300F (GTT→TTT)	malI	transcriptional repressor of Mal regulon
E. coli genome	1700593	G→T	L190F (TTG→TTT)	rsxA	SoxR iron‑sulfur cluster reduction factor component; inner membrane protein of electron transport complex
E. coli genome	1708574	C→A	intergenic (+46/‑60)	dtpA / gstA	dipeptide and tripeptide permease A/glutathionine S‑transferase
E. coli genome	1711799	G→T	L156I (CTT→ATT)	pdxH	pyridoxine 5'‑phosphate oxidase
E. coli genome	1720191	G→T	intergenic (‑14/‑89)	ydhL / nemR	DUF1289 family protein/transcriptional repressor for the nemRA‑gloA operon, quinone‑, glyoxal‑, and HOCl‑activated
E. coli genome	1720596	G→T	C106F (TGC→TTC)	nemR	transcriptional repressor for the nemRA‑gloA operon, quinone‑, glyoxal‑, and HOCl‑activated
E. coli genome	1731077	G→T	G157G (GGC→GGA)	ydhP	putative transporter
E. coli genome	1751684	G→T	A3S (GCT→TCT)	lpp	murein lipoprotein
E. coli genome	1783165	G→T	W158C (TGG→TGT)	aroH	3‑deoxy‑D‑arabino‑heptulosonate‑7‑phosphate synthase, tryptophan repressible
E. coli genome	1813919	G→T	A48A (GCC→GCA)	chbA	N,N'‑diacetylchitobiose‑specific enzyme IIA component of PTS
E. coli genome	1870481	G→T	W184C (TGG→TGT)	yeaN	putative transporter
E. coli genome	1871364	C→A	Q67K (CAA→AAA)	yeaO	DUF488 family protein
E. coli genome	1881701	C→A	C183F (TGC→TTC)	rnd	ribonuclease D
E. coli genome	1906645	G→T	G63G (GGC→GGA)	htpX	putative endopeptidase
E. coli genome	1908481	G→T	A198D (GCC→GAC)	prc	carboxy‑terminal protease for penicillin‑binding protein 3
E. coli genome	1939634	G→T	R200R (CGC→CGA)	ruvA	component of RuvABC resolvasome, regulatory subunit
E. coli genome	1969137	G→T	P149T (CCG→ACG)	cheA	fused chemotactic sensory histidine kinase in two‑component regulatory system with CheB and CheY: sensory histidine kinase/signal sensing protein
E. coli genome	1983805	G→T	R215L (CGC→CTC)	tyrP	tyrosine transporter
E. coli genome	1984289	G→T	A376A (GCG→GCT)	tyrP	tyrosine transporter
E. coli genome	1985924	C→A	W125C (TGG→TGT)	pgsA	phosphatidylglycerophosphate synthetase
E. coli genome	1993525	G→T	R114R (CGC→CGA)	fliY	cystine transporter subunit
E. coli genome	2019027	C→A	S12R (AGC→AGA)	yedP	putative mannosyl‑3‑phosphoglycerate phosphatase
E. coli genome	2072510	G→T	intergenic (+98/+3)	yoeF / yeeX	pseudogene, CP4‑44 putative prophage remnant;Phage or Prophage Related/UPF0265 family protein
E. coli genome	2080341	C→A	S68I (AGC→ATC)	plaP	putrescine importer, low affinity
E. coli genome	2092452	C→A	D215Y (GAT→TAT)	ugd	UDP‑glucose 6‑dehydrogenase
E. coli genome	2122284	G→T	A29E (GCA→GAA)	wcaF	putative acyl transferase
E. coli genome	2123496	C→A	M288I (ATG→ATT)	wcaD	putative colanic acid polymerase
E. coli genome	2128359	C→A	E259* (GAG→TAG)	wzc	colanic acid production tyrosine‑protein kinase; autokinase; Ugd phosphorylase
E. coli genome	2132876	G→T	L498F (TTG→TTT)	yegH	inner membrane protein
E. coli genome	2146636	G→T	intergenic (‑27/+194)	yegL / ibsA	VMA domain protein/toxic membrane protein
E. coli genome	2150561	C→A	T606T (ACC→ACA)	mdtB	multidrug efflux system, subunit B
E. coli genome	2160307	G→T	D387Y (GAC→TAC)	yegQ	putative peptidase
E. coli genome	2161603	G→T	A62E (GCA→GAA)	yegR	uncharacterized protein
E. coli genome	2170859	G→T	intergenic (‑176/+132)	gatY / fbaB	D‑tagatose 1,6‑bisphosphate aldolase 2, catalytic subunit/fructose‑bisphosphate aldolase class I
E. coli genome	2182925	C→A	A489S (GCC→TCC)	yehB	putative outer membrane protein
E. coli genome	2197903	G→T	intergenic (+135/‑172)	yehK / yehL	uncharacterized protein/putative ABC superfamily transporter ATP‑binding subunit
E. coli genome	2205870	C→A	C191F (TGC→TTC)	yehT	putative response regulator in two‑component system withYehU
E. coli genome	2230358	C→A	G292V (GGG→GTG)	mglC	methyl‑galactoside transporter subunit
E. coli genome	2245147	G→T	A277S (GCG→TCG)	nfo	endonuclease IV with intrinsic 3'‑5' exonuclease activity
E. coli genome	2245577	C→A	G133G (GGC→GGA)	yeiI	putative kinase
E. coli genome	2265023	G→T	K273N (AAG→AAT)	rtn	resistance protein for phages lambda and N4, putative membrane‑anchored cyclic‑di‑GMP phosphodiesterase
E. coli genome	2266621	C→A	A260D (GCC→GAC)	yejA	microcin C transporter YejABEF, periplasmic binding protein; ABC family
E. coli genome	2270347	C→A	S190Y (TCT→TAT)	yejF	microcin C transporter, ATP‑binding subunit; ABC family
E. coli genome	2285042	C→A	R283L (CGT→CTT)	ccmH	heme lyase, CcmH subunit
E. coli genome	2295002	G→T	P411T (CCT→ACT)	napA	nitrate reductase, periplasmic, large subunit
E. coli genome	2318429	G→T	A65A (GCG→GCT)	atoE	short chain fatty acid transporter
E. coli genome	2328252	C→A	A63S (GCG→TCG)	yfaT	DUF1175 family protein, putative host defense protein
E. coli genome	2363998	C→A	R168S (CGC→AGC)	arnD	undecaprenyl phosphate‑alpha‑L‑ara4FN deformylase
E. coli genome	2372376	G→T	R121R (CGC→CGA)	menD	2‑succinyl‑5‑enolpyruvyl‑6‑hydroxy‑3‑ cyclohexene‑1‑carboxylate synthase; SEPHCHC synthase
E. coli genome	2373574	G→T	I183I (ATC→ATA)	menF	isochorismate synthase 2
E. coli genome	2384885	G→T	H34N (CAT→AAT)	nuoN	NADH:ubiquinone oxidoreductase, membrane subunit N
E. coli genome	2385689	G→T	L278M (CTG→ATG)	nuoM	NADH:ubiquinone oxidoreductase, membrane subunit M
E. coli genome	2400028	Δ9 bp	coding (85‑93/939 nt)	lrhA	transcriptional repressor of flagellar, motility and chemotaxis genes
E. coli genome	2448911	G→T	P72Q (CCG→CAG)	yfcV	putative fimbrial‑like adhesin protein
E. coli genome	2450694	C→A	A649S (GCG→TCG)	fadJ	fused enoyl‑CoA hydratase and epimerase and isomerase/3‑hydroxyacyl‑CoA dehydrogenase
E. coli genome	2451831	C→A	A270S (GCT→TCT)	fadJ	fused enoyl‑CoA hydratase and epimerase and isomerase/3‑hydroxyacyl‑CoA dehydrogenase
E. coli genome	2461074	G→T	A351S (GCA→TCA)	intS	CPS‑53 (KpLE1) prophage; putative prophage CPS‑53 integrase
E. coli genome	2483612	C→A	L18F (TTG→TTT)	yfdV	putative transporter
E. coli genome	2487735	G→T	I49I (ATC→ATA)	yfdX	uncharacterized protein
E. coli genome	2494844	C→A	P79Q (CCG→CAG)	ypdC	putative DNA‑binding protein
E. coli genome	2499787	G→T	Q109K (CAG→AAG)	ypdF	Xaa‑Pro aminopeptidase
E. coli genome	2536541	G→T	S116* (TCG→TAG)	cysP	thiosulfate‑binding protein
E. coli genome	2541547	G→T	S29S (TCG→TCT)	yfeW	penicillin binding protein PBP4B; weak DD‑carboxypeptidase activity
E. coli genome	2548739	G→T	L117M (CTG→ATG)	eutK	putative ethanol utilization carboxysome structural protein
E. coli genome	2562565	C→A	L102F (TTG→TTT)	eutG	ethanol dehydrogenase involved in ethanolamine utilization; aldehyde reductase, converts acetaldehyde to ethanol
E. coli genome	2577216	C→A	G557W (GGG→TGG)	aegA	putative oxidoreductase, FeS binding subunit/NAD/FAD‑binding subunit
E. coli genome	2585103	C→A	A46A (GCC→GCA)	dapE	N‑succinyl‑diaminopimelate deacylase
E. coli genome	2592634	C→A	E162D (GAG→GAT)	dapA	dihydrodipicolinate synthase
E. coli genome	2599406	C→A	L413M (CTG→ATG)	hyfD	hydrogenase 4, membrane subunit
E. coli genome	2603939	G→T	Q139H (CAG→CAT)	hyfH	hydrogenase 4, Fe‑S subunit
E. coli genome	2608130	C→A	Q280K (CAG→AAG)	focB	putative formate transporter
E. coli genome	2619330	C→A	A286D (GCC→GAC)	ppx	exopolyphosphatase
E. coli genome	2649429	G→T	R97S (CGC→AGC)	pepB	aminopeptidase B
E. coli genome	2662676	G→T	D96Y (GAT→TAT)	hcaE	3‑phenylpropionate dioxygenase, large (alpha) subunit
E. coli genome	2662738	C→A	G116G (GGC→GGA)	hcaE	3‑phenylpropionate dioxygenase, large (alpha) subunit
E. coli genome	2669590	C→A	G199W (GGG→TGG)	yphD	inner membrane putative ABC superfamily sugar transporter permease
E. coli genome	2681740	C→A	P141P (CCG→CCT)	glrR	response regulator regulating glmY sRNA in two‑component system with sensor protein GlrK
E. coli genome	2706564	C→A	H104N (CAT→AAT)	srmB	ATP‑dependent RNA helicase
E. coli genome	2709514	G→T	R99S (CGT→AGT)	grcA	autonomous glycyl radical cofactor
E. coli genome	2711527	G→T	Q121K (CAG→AAG)	yfiF	putative methyltransferase
E. coli genome	2727245	C→A	K96N (AAG→AAT)	clpB	protein disaggregation chaperone
E. coli genome	2732095	G→T	R331L (CGC→CTC)	pheA	chorismate mutase and prephenate dehydratase, P‑protein
E. coli genome	2736000	G→T	G87W (GGG→TGG)	yfiN	putative membrane‑anchored diguanylate cyclase with an N‑terminal periplasmic domain
E. coli genome	2737320	G→T	A113S (GCC→TCC)	yfiB	OM lipoprotein putative positive effector of YfiN activity
E. coli genome	2756314	G→T	R196S (CGT→AGT)	yfjK	DEAD/H helicase‑like protein, CP4‑57 putative defective prophage
E. coli genome	2770431	G→T	D66Y (GAC→TAC)	ypjJ	uncharacterized protein
E. coli genome	2870862	G→T	R308I (AGA→ATA)	iap	aminopeptidase in alkaline phosphatase isozyme conversion
E. coli genome	2879152	C→A	G476V (GGA→GTA)	ygcB	R‑loop helicase‑annealase Cas3 needed for Cascade anti‑viral activity
E. coli genome	2903484	C→A	Q187H (CAG→CAT)	mazG	nucleoside triphosphate pyrophosphohydrolase
E. coli genome	2921555	G→T	intergenic (+524/‑33)	ygdH / sdaC	UPF0717 family protein/putative serine transporter
E. coli genome	2949892	C→A	Q784H (CAG→CAT)	ptrA	protease III
E. coli genome	3002484	C→A	S121Y (TCT→TAT)	ygeY	putative peptidase
E. coli genome	3014400	C→A	R168S (CGT→AGT)	ygfM	putative oxidoreductase
E. coli genome	3033559	G→T	V116F (GTC→TTC)	fldB	flavodoxin 2
E. coli genome	3040887	G→T	A505E (GCG→GAG)	gcvP	glycine decarboxylase, PLP‑dependent, subunit (protein P) of glycine cleavage complex
E. coli genome	3060090	G→T	P148Q (CCA→CAA)	ygfI	putative DNA‑binding transcriptional regulator
E. coli genome	3077775	C→A	W499L (TGG→TTG)	speA	biosynthetic arginine decarboxylase, PLP‑binding
E. coli genome	3085722	G→T	L162L (CTG→CTT)	gshB	glutathione synthetase
E. coli genome	3091720	G→T	K365N (AAG→AAT)	yggW	HemN family putative oxidoreductase
E. coli genome	3146029	G→T	Q145H (CAG→CAT)	metC	cystathionine beta‑lyase, PLP‑dependent
E. coli genome	3163682	G→T	G166C (GGT→TGT)	qseB	quorum sensing DNA‑binding response regulator in two‑component regulatory system with QseC
E. coli genome	3166880	C→A	A626S (GCG→TCG)	parE	DNA topoisomerase IV, subunit B
E. coli genome	3170921	C→A	A117S (GCG→TCG)	nudF	ADP‑ribose pyrophosphatase
E. coli genome	3175544	G→T	L75M (CTG→ATG)	ygiD	4,5‑ DOPA‑extradiol‑dioxygenase
E. coli genome	3179281	G→T	G170V (GGC→GTC)	ygiL	putative fimbrial‑like adhesin protein
E. coli genome	3191918	C→A	L361L (CTG→CTT)	glnE	fused deadenylyltransferase/adenylyltransferase for glutamine synthetase
E. coli genome	3206250	C→A	intergenic (+39/‑156)	dnaG / rpoD	DNA primase/RNA polymerase, sigma 70 (sigma D) factor
E. coli genome	3214999	G→T	A59S (GCA→TCA)	ebgR	transcriptional repressor
E. coli genome	3223272	G→T	Q342H (CAG→CAT)	ygjK	alpha‑glucosidase
E. coli genome	3230768	C→A	S33S (TCC→TCA)	ygjR	putative NAD(P)‑dependent dehydrogenase
E. coli genome	3258974	C→A	V138V (GTG→GTT)	tdcB	L‑threonine dehydratase, catabolic
E. coli genome	3293409	C→A	Q29K (CAG→AAG)	yhbQ	GIY‑YIG nuclease superfamily protein
E. coli genome	3294922	G→T	G27W (GGG→TGG)	yhbU	U32 peptidase family protein
E. coli genome	3303455	G→T	T358N (ACT→AAT)	pnp	polynucleotide phosphorylase/polyadenylase
E. coli genome	3313424	C→A	V517F (GTT→TTT)	yhbX	putative EptAB family phosphoethanolamine transferase, inner membrane protein
E. coli genome	3321497	C→A	intergenic (+55/+101)	yhbY / greA	RNA binding protein associated with pre‑50S ribosomal subunits/transcript cleavage factor
E. coli genome	3333447	G→T	intergenic (‑23/‑187)	mlaF / yrbG	ABC transporter maintaining OM lipid asymmetry, ATP‑binding protein/putative calcium/sodium:proton antiporter
E. coli genome	3339998	G→T	S21I (AGC→ATC)	ptsN	sugar‑specific enzyme IIA component of PTS
E. coli genome	3351103	G→T	G1007V (GGC→GTC)	gltB	glutamate synthase, large subunit
E. coli genome	3373140	C→A	G73C (GGC→TGC)	yhcM	putative AFG1‑like family P‑loop ATPase
E. coli genome	3380086	C→A	G488W (GGG→TGG)	aaeB	p‑hydroxybenzoic acid efflux system component
E. coli genome	3392528	C→A	W270C (TGG→TGT)	mreC	cell wall structural complex MreBCD transmembrane component MreC
E. coli genome	3415041	C→A	P120T (CCG→ACG)	yhdY	putative amino‑acid transporter subunit
E. coli genome	3427496	C→A	L150M (CTG→ATG)	def	peptide deformylase
E. coli genome	3433525	C→A	E288D (GAG→GAT)	rpoA	RNA polymerase, alpha subunit
E. coli genome	3434725	G→T	R104S (CGT→AGT)	rpsD	30S ribosomal subunit protein S4
E. coli genome	3451370	G→T	L545L (CTG→CTT)	gspD	general secretory pathway component, cryptic
E. coli genome	3460783	C→A	K810N (AAG→AAT)	chiA	periplasmic endochitinase
E. coli genome	3467878	G→T	R12S (CGT→AGT)	rpsL	30S ribosomal subunit protein S12
E. coli genome	3473164	C→A	G268V (GGC→GTC)	kefB	potassium:proton antiporter
E. coli genome	3473624	C→A	A115S (GCG→TCG)	kefB	potassium:proton antiporter
E. coli genome	3479638	G→T	D54Y (GAC→TAC)	crp	cAMP‑activated global transcription factor, mediator of catabolite repression
E. coli genome	3496645	G→T	Q40H (CAG→CAT)	frlD	fructoselysine 6‑kinase
E. coli genome	3510846	G→T	L334I (CTT→ATT)	aroB	3‑dehydroquinate synthase
E. coli genome	3514857	C→A	A159S (GCG→TCG)	hofN	DNA catabolic putative fimbrial assembly protein
E. coli genome	3526279	G→T	E35* (GAA→TAA)	pck	phosphoenolpyruvate carboxykinase
E. coli genome	3531819	C→A	P359Q (CCG→CAG)	yhgF	putative transcriptional accessory protein
E. coli genome	3541300	G→T	intergenic (+66/+45)	gntT / malQ	gluconate transporter, high‑affinity GNT I system/4‑alpha‑glucanotransferase (amylomaltase)
E. coli genome	3544510	C→A	W441C (TGG→TGT)	malP	maltodextrin phosphorylase
E. coli genome	3547496	G→T	W351C (TGG→TGT)	malT	mal regulon transcriptional activator
E. coli genome	3558670	G→T	A424A (GCC→GCA)	glgP	glycogen phosphorylase
E. coli genome	3570752	C→A	Q67H (CAG→CAT)	gntK	gluconate kinase 2
E. coli genome	3603806	C→A	P164P (CCC→CCA)	dcrB	putative lipoprotein
E. coli genome	3641296	G→T	intergenic (‑148/‑592)	dinQ / arsR	UV‑inducible membrane toxin, DinQ‑AgrB type I toxin‑antitoxin system/arsenical resistance operon transcriptional repressor; autorepressor
E. coli genome	3652337	G→T	intergenic (+84/‑255)	gadE / mdtE	gad regulon transcriptional activator/anaerobic multidrug efflux transporter, ArcA‑regulated
E. coli genome	3661703	C→A	K282N (AAG→AAT)	yhjA	putative cytochrome C peroxidase
E. coli genome	3712799	G→T	intergenic (‑395/‑39)	yiaF / yiaG	barrier effect co‑colonization resistance factor; DUF3053 family lipoprotein/HTH_CROC1 family putative transcriptional regulator
E. coli genome	3718769	G→T	intergenic (‑91/+4)	glyQ / ysaB	glycine tRNA synthetase, alpha subunit/uncharacterized protein
E. coli genome	3723269	G→T	A286D (GCC→GAC)	xylA	D‑xylose isomerase
E. coli genome	3723518	C→A	R203L (CGT→CTT)	xylA	D‑xylose isomerase
E. coli genome	3743818	G→T	A125S (GCC→TCC)	sgbE	L‑ribulose‑5‑phosphate 4‑epimerase
E. coli genome	3783540	C→A	intergenic (‑99/+140)	waaH / tdh	LPS(HepIII)‑glucuronic acid glycosyltransferase/L‑threonine 3‑dehydrogenase, NAD(P)‑binding
E. coli genome	3795733	G→T	A229E (GCG→GAG)	waaR	UDP‑D‑galactose:(glucosyl)lipopolysaccharide‑ alpha‑1,3‑D‑galactosyltransferase
E. coli genome	3804422	C→A	G31* (GGA→TGA)	mutM	formamidopyrimidine/5‑formyluracil/ 5‑hydroxymethyluracil DNA glycosylase
E. coli genome	3831205	C→A	A298D (GCC→GAC)	setC	putative arabinose efflux transporter
E. coli genome	3855462	C→A	pseudogene (1502/1617 nt)	glvC	pseudogene, arbutin specific enzyme IIC component of PTS;enzyme; Transport of small molecules: Carbohydrates, organic acids, alcohols; PTS system, arbutin‑like IIB component; PTS system, arbutin‑like IIC component
E. coli genome	3875022	G→T	S220R (AGC→AGA)	dnaN	DNA polymerase III, beta subunit
E. coli genome	3887745	C→A	L169M (CTG→ATG)	yieE	phosphopantetheinyl transferase superfamily protein
E. coli genome	3900032	G→T	intergenic (‑105/+181)	bglG / phoU	transcriptional antiterminator of the bgl operon/negative regulator of PhoR/PhoB two‑component regulator
E. coli genome	3928008	C→A	R291S (CGT→AGT)	rbsA	fused D‑ribose transporter subunits of ABC superfamily: ATP‑binding components
E. coli genome	3928174	C→A	S346* (TCA→TAA)	rbsA	fused D‑ribose transporter subunits of ABC superfamily: ATP‑binding components
E. coli genome	3931902	C→A	R106S (CGC→AGC)	rbsR	transcriptional repressor of ribose metabolism
E. coli genome	3945045	G→T	pseudogene (144/663 nt)	ilvG	pseudogene, acetolactate synthase 2 large subunit, valine‑insensitive; acetolactate synthase II, large subunit, cryptic, interrupted
E. coli genome	3947099	G→T	G88W (GGG→TGG)	ilvD	dihydroxyacid dehydratase
E. coli genome	3974822	C→A	G192G (GGC→GGA)	yifK	putative APC family amino acid transporter
E. coli genome	3977915	G→T	Q485K (CAG→AAG)	aslA	putative Ser‑type periplasmic non‑aryl sulfatase
E. coli genome	3982952	G→T	P79P (CCC→CCA)	hemD	uroporphyrinogen III synthase
E. coli genome	3988595	G→T	P158P (CCG→CCT)	dapF	diaminopimelate epimerase
E. coli genome	4003710	C→A	Q51K (CAA→AAA)	yigL	pyridoxal phosphate phosphatase
E. coli genome	4005616	C→A	E187D (GAG→GAT)	metR	methionine biosynthesis regulon transcriptional regulator
E. coli genome	4014780	C→A	Q399K (CAG→AAG)	ubiB	regulator of octaprenylphenol hydroxylation, ubiquinone synthesis; regulator of 2'‑N‑acetyltransferase; putative ABC1 family protein kinase
E. coli genome	4029076	C→A	noncoding (186/1542 nt)	rrsA	16S ribosomal RNA of rrnA operon
E. coli genome	4039565	C→A	W133L (TGG→TTG)	yihG	inner membrane protein, inner membrane acyltransferase
E. coli genome	4045710	G→T	G102G (GGG→GGT)	hemN	coproporphyrinogen III oxidase, SAM and NAD(P)H dependent, oxygen‑independent
E. coli genome	4049526	G→T	Y58* (TAC→TAA)	glnL	sensory histidine kinase in two‑component regulatory system with GlnG
E. coli genome	4108120	G→T	intergenic (‑102/‑323)	glpF / zapB	glycerol facilitator/FtsZ stabilizer; septal ring assembly factor, stimulates cell division
E. coli genome	4112156	C→A	Q20H (CAG→CAT)	hslV	peptidase component of the HslUV protease
E. coli genome	4116327	G→T	Q138K (CAA→AAA)	priA	Primosome factor n' (replication factor Y)
E. coli genome	4163726	G→T	A239A (GCG→GCT)	birA	bifunctional biotin‑[acetylCoA carboxylase] holoenzyme synthetase/ DNA‑binding transcriptional repressor, bio‑5'‑AMP‑binding
E. coli genome	4172826	C→A	P552T (CCG→ACG)	rpoB	RNA polymerase, beta subunit
E. coli genome	4176755	C→A	P493Q (CCG→CAG)	rpoC	RNA polymerase, beta prime subunit
E. coli genome	4179314	G→T	G1346V (GGC→GTC)	rpoC	RNA polymerase, beta prime subunit
E. coli genome	4205949	G→T	E182* (GAG→TAG)	aceB	malate synthase A
E. coli genome	4223899	G→T	E72* (GAG→TAG)	pgi	glucosephosphate isomerase
E. coli genome	4244850	G→T	R515R (CGC→CGA)	plsB	glycerol‑3‑phosphate O‑acyltransferase
E. coli genome	4262495	G→T	S435R (AGC→AGA)	uvrA	ATPase and DNA damage recognition protein of nucleotide excision repair excinuclease UvrABC
E. coli genome	4263322	C→A	G160C (GGC→TGC)	uvrA	ATPase and DNA damage recognition protein of nucleotide excision repair excinuclease UvrABC
E. coli genome	4270614	C→A	A236D (GCC→GAC)	yjcE	putative cation/proton antiporter
E. coli genome	4285050	G→T	L214L (CTG→CTT)	gltP	glutamate/aspartate:proton symporter
E. coli genome	4292794	C→A	V34V (GTG→GTT)	mdtO	membrane translocase (MDR) of MdtNOP efflux pump, PET family
E. coli genome	4297342	G→T	A92E (GCG→GAG)	alsK	D‑allose kinase
E. coli genome	4305226	C→A	D44Y (GAC→TAC)	phnO	aminoalkylphosphonate N‑acetyltransferase
E. coli genome	4332762	C→A	G345G (GGC→GGA)	melA	alpha‑galactosidase, NAD(P)‑binding
E. coli genome	4365417	C→A	A20S (GCC→TCC)	epmB	EF‑P‑Lys34 lysylation protein; weak lysine 2,3‑aminomutase
E. coli genome	4376944	G→T	G748G (GGC→GGA)	mscM	mechanosensitive channel protein, miniconductance
E. coli genome	4423081	C→A	G254V (GGC→GTC)	qorB	NAD(P)H:quinone oxidoreductase
E. coli genome	4432199	G→T	M1M (GTG→TTG) †	tamA	translocation and assembly module for autotransporter export, outer membrane subunit
E. coli genome	4435713	C→A	R595R (CGC→CGA)	tamB	translocation and assembly module for autotransporter export, inner membrane subunit
E. coli genome	4437897	C→A	L63M (CTG→ATG)	ytfP	GGCT‑like protein
E. coli genome	4457954	G→T	W171C (TGG→TGT)	mgtA	magnesium transporter
E. coli genome	4464219	G→T	L93L (CTG→CTT)	bdcR	transcriptional repressor for divergent bdcA
E. coli genome	4474551	C→A	L406L (CTG→CTT)	pepA	multifunctional aminopeptidase A: a cyteinylglycinase, transcription regulator and site‑specific recombination factor
E. coli genome	4494270	G→T	W132C (TGG→TGT)	yjhB	putative transporter
E. coli genome	4503200	C→A	L9L (CTG→CTT)	fecC	iron‑dicitrate transporter subunit
E. coli genome	4506873	C→A	S221I (AGC→ATC)	fecR	FecI pro‑sigma factor; transmembrane signal transducer for ferric citrate transport; periplasmic FecA:ferric citrate sensor and cytoplasmic FecI ECF sigma factor activator
E. coli genome	4523146	G→T	C152* (TGC→TGA)	yjhQ	putative acetyltransferase
E. coli genome	4538120	G→T	G7W (GGG→TGG)	fimG	minor component of type 1 fimbriae
E. coli genome	4551860	G→T	S211R (AGC→AGA)	yjiJ	DUF1228 family putative inner membrane MFS superfamily transporter
E. coli genome	4613383	G→T	R184R (CGC→CGA)	lplA	lipoate‑protein ligase A
E. coli genome	4615920	G→T	Q64H (CAG→CAT)	radA	DNA repair protein
E. coli genome	4620480	G→T	intergenic (‑141/‑70)	yjjK / slt	putative transporter subunit of ABC superfamily: ATP‑binding component/lytic murein transglycosylase, soluble
E. coli genome	3,094,263 - 3,124,554	large (30,283 bp) chromosomal deletion		25 genes: yggN, yggL, trmI, mutY, yggX, mltC, nupG, speC, yqgA, pheV, yghD, yghE, yghF, yghG, pppA, yghJ, glcA, glcB, glcG, glcF, glcE, glcD, glcC, yghO, insH1

### Sheet: Evolved IV
chromosome	position	mutation	annotation	gene	description
E. coli genome	1070302	A→C	Q202P (CAG→CCG)	rutR	rut operon transcriptional repressor for
E. coli genome	1783709	C→T	L340F (CTC→TTC)	aroH	3‑deoxy‑D‑arabino‑heptulosonate‑7‑phosphate synthase, tryptophan repressible
E. coli genome	3479542	C→A	H22N (CAT→AAT)	crp	cAMP‑activated global transcription factor, mediator of catabolite repression
E. coli genome	3840509	G→A	Q7* (CAG→TAG)	uhpT	hexose phosphate transporter
E. coli genome	4174906	C→T	A1245V (GCG→GTG)	rpoB	RNA polymerase, beta subunit
E. coli genome	4205270	(TATCAAGT)1→2	intergenic (+133/‑136)	metA / aceB	homoserine O‑transsuccinylase/malate synthase A
E. coli genome	4224824	C→T	P380L (CCA→CTA)	pgi	glucosephosphate isomerase
E. coli genome	4224841	C→T	H386Y (CAC→TAC)	pgi	glucosephosphate isomerase
E. coli genome	4528387	C→T	A66T (GCG→ACG)	nanM	N‑acetylneuraminic acid mutarotase

### Sheet: Evolved V
chromosome	position	mutation	annotation	gene	description
E. coli genome	1730782	G→A	L256F (CTC→TTC)	ydhP	putative transporter
E. coli genome	3479542	C→A	H22N (CAT→AAT)	crp	cAMP‑activated global transcription factor, mediator of catabolite repression
E. coli genome	3840509	G→A	Q7* (CAG→TAG)	uhpT	hexose phosphate transporter
E. coli genome	4174906	C→T	A1245V (GCG→GTG)	rpoB	RNA polymerase, beta subunit
E. coli genome	4219291	Δ4 bp	intergenic (+1/+87)	yjbB / pepE	putative Na+/Pi‑cotransporter/(alpha)‑aspartyl dipeptidase
E. coli genome	4224841	C→T	H386Y (CAC→TAC)	pgi	glucosephosphate isomerase
E. coli genome	570,193 - 604,634	large (34,441 bp) chromosomal deletion		37 genes: insH1, nmpC, essD, rrrD, rzpD, rzoD, borD, ybcV, ybcW, ylcI, nohD, aaaD, tfaD, ybcY, ybcY, tfaX, appY, ompT, pauD, envY, ybcH, nfrA, nfrB, cusS, cusR, cusC, cusF, cusB, cusA, pheP, ybdG, nfsB, ybdF, ybdJ, ybdK, , sokE, hokE, insL1

### Sheet: Compact
chromosome	position	mutation	annotation	gene	description
E. coli genome	2271667	(AGACCAGC)1→2	coding (50/345 nt)	yejG	uncharacterized protein
E. coli genome	3479542	C→A	H22N (CAT→AAT)	crp	cAMP‑activated global transcription factor, mediator of catabolite repression
E. coli genome	3840509	G→A	Q7* (CAG→TAG)	uhpT	hexose phosphate transporter
E. coli genome	4174906	C→T	A1245V (GCG→GTG)	rpoB	RNA polymerase, beta subunit
E. coli genome	4224841	C→T	H386Y (CAC→TAC)	pgi	glucosephosphate isomerase

### Sheet: deletions
strain	gene deletion	adjacent mutation
ancestor	pfkA
ancestor	pfkB
ancestor	zwf
ancestor 2.0	yjbB	pgi H386Y
compact autotrophic E. coli	chiA	crp H22N
scaffold-less compact autotrophic E. coli	yjaH	pgi H386Y
scaffold-less compact autotrophic E. coli	yjaH	rpoB A1245V
scaffold-less compact autotrophic E. coli	chiA	crp H22N
crp proteomics mutant	chiA	crp H22N
rpoB proteomics mutant	yjaH	rpoB A1245V
double proteomics mutant	chiA	crp H22N
double proteomics mutant	yjaH	rpoB A1245V
double mutant proteomics reference strain "WT"	yjaH
crp proteomics reference strain "WT"	chiA
rpoB proteomics reference strain "WT"	yjaH
